# Molecular logic for cellular specializations that initiate the auditory parallel processing pathways

**DOI:** 10.1101/2023.05.15.539065

**Authors:** Junzhan Jing, Ming Hu, Tenzin Ngodup, Qianqian Ma, Shu-Ning Natalie Lau, Cecilia Ljungberg, Matthew J. McGinley, Laurence O. Trussell, Xiaolong Jiang

## Abstract

The cochlear nuclear complex (CN), the starting point for all central auditory processing, comprises a suite of neuronal cell types that are highly specialized for neural coding of acoustic signals, yet molecular logic governing cellular specializations remains unknown. By combining single-nucleus RNA sequencing and Patch-seq analysis, we reveal a set of transcriptionally distinct cell populations encompassing all previously observed types and discover multiple new subtypes with anatomical and physiological identity. The resulting comprehensive cell-type taxonomy reconciles anatomical position, morphological, physiological, and molecular criteria, enabling the determination of the molecular basis of the remarkable cellular phenotypes in the CN. In particular, CN cell-type identity is encoded in a transcriptional architecture that orchestrates functionally congruent expression across a small set of gene families to customize projection patterns, input-output synaptic communication, and biophysical features required for encoding distinct aspects of acoustic signals. This high-resolution account of cellular heterogeneity from the molecular to the circuit level illustrates molecular logic for cellular specializations and enables genetic dissection of auditory processing and hearing disorders with unprecedented specificity.
