## Extended Data Table 1 for "Molecular logic for cellular specializations that initiate the auditory parallel processing pathways"

### Sheet: MarkerGenes
Cell Type	Defining marker(s)	Supporting Literature
ODC	Mog, Mag, Mobp	Zeisel, A. et al. Molecular Architecture of the Mouse Nervous System. Cell. 174, 999-1014 (2018); Sadick S. et al. Astrocytes and oligodendrocytes undergo subtype-speciﬁc transcriptional changes in Alzheimer’s disease. Neuron. 110, 1788-1805 (2022)
OPC	Vcan, Pdgfra, Olig2	Zhong, S. et al. A single-cell RNA-seq survey of the developmental landscape of the human prefrontal cortex. Nature. 555, 524-528 (2018); Sadick S. et al. Astrocytes and oligodendrocytes undergo subtype-speciﬁc transcriptional changes in Alzheimer’s disease. Neuron. 110, 1788-1805 (2022); Marques S et al (2016). Oligodendrocyte heterogeneity in the mouse juvenile and adult central nervous system.…
astrocyte	Slc1a2, Aqp4, Gja1	Zeisel, A. et al. Molecular Architecture of the Mouse Nervous System. Cell. 174, 999-1014 (2018); Zhong, S. et al. A single-cell RNA-seq survey of the developmental landscape of the human prefrontal cortex. Nature. 555, 524-528 (2018);Sadick S. et al. Astrocytes and oligodendrocytes undergo subtype-speciﬁc transcriptional changes in Alzheimer’s disease. Neuron. 110, 1788-1805 (2022); Maragakis NJ…
microglia	Ptprc, Csf1r, C1qa	Zhong, S. et al. A single-cell RNA-seq survey of the developmental landscape of the human prefrontal cortex. Nature. 555, 524-528 (2018); Sadick S. et al. Astrocytes and oligodendrocytes undergo subtype-speciﬁc transcriptional changes in Alzheimer’s disease. Neuron. 110, 1788-1805 (2022); Crotti A et al (2016). Microglial Physiology and Pathophysiology: Insights from Genome-wide Transcriptional P…
macrophage	Mrc1	Kozareva, V. et al. A transcriptomic atlas of mouse cerebellar cortex comprehensively defines cell types. Nature. 598, 214-219 (2021); Bakken, T. et al. Comparative cellular analysis of motor cortex in human, marmoset and mouse. Nature. 598, 111-119 (2021)
fibroblast	Dcn	Zeisel, A. et al. Molecular Architecture of the Mouse Nervous System. Cell. 174, 999-1014 (2018); Kozareva, V. et al. A transcriptomic atlas of mouse cerebellar cortex comprehensively defines cell types. Nature. 598, 214-219 (2021); Bakken, T. et al. Comparative cellular analysis of motor cortex in human, marmoset and mouse. Nature. 598, 111-119 (2021)
pericyte	Pdgfrb, Vtn	Zeisel, A. et al. Molecular Architecture of the Mouse Nervous System. Cell. 174, 999-1014 (2018).
vascular smooth muscle cells	Mgp	Dobnikar, L. et al. Disease-relevant transcriptional signatures identified in individual smooth muscle cells from healthy mouse vessels. Nat Commun 9, 4567 (2018)
endothelial cells	Flt1, Cldn5	Zeisel, A. et al. Molecular Architecture of the Mouse Nervous System. Cell. 174, 999-1014 (2018); Sadick S. et al. Astrocytes and oligodendrocytes undergo subtype-speciﬁc transcriptional changes in Alzheimer’s disease. Neuron. 110, 1788-1805 (2022)
ependymal cells	Foxj1, Vim, Sox2	Zeisel, A. et al. Molecular Architecture of the Mouse Nervous System. Cell. 174, 999-1014 (2018). Bandler, R. et al. Single-cell delineation of lineage and genetic identity in the mouse brain. Nature , 601, 404-409 (2022);Kozareva, V. et al. A transcriptomic atlas of mouse cerebellar cortex comprehensively defines cell types. Nature. 598, 214-219 (2021)
Granular	Gabra6, Cadps2, Slc8a2, Neurod1, Reln, Cbln3	Kato, K. Novel GABAA receptor alpha subunit is expressed only in cerebellar granule cells. J. Mol. Biol. 214, 619–624 (1990).
Golgi	Grm2, Tfap2b, Cacng3, Lypd1	Geurts, F. J., Timmermans, J., Shigemoto, R. & De Schutter, E. Morphological and neurochemical differentiation of large granular layer interneurons in the adult rat cerebellum. Neuroscience 104, 499–512 (2001).
superficial stellate cells (SCC)	Kit/Galnt18, Kit/Ptprk, Kit/Hunk, Rftn1
Bushy cell 1-Hhip	Hhip, Anxa3, Cbln4, Glra4, Lcp2, Myot, Sema3e
Bushy cell 2-Atoh7	Atoh7, Ackr3, Calca, Ebf2, Ngfr,Rassf4
T stellate cell	Fam129a,Drd5, Ndst4,Col5a1, Srpx2,Ntrk1, Glra3, C1ql1, Enpep, Adamtsl3, Insrr
Unipolar brush	Eomes, Samd3, Trpc3, Sln	Englund, C. et al. Unipolar brush cells of the cerebellum are produced in the rhombic lip and migrate through developing white matter. J. Neurosci. 26, 9184–9195 (2006).
Fusiform cell	Necab2, Ppfibp1, Tnnt1, Net1, Drd3, Nts, Gfra1, Gpc3, Adad2, Kcna4, Htr1b, Irx2, Plxdc1, Lhx9
Octopus cell	Phgdh, Dkk3,Efemp1, Acan, Ano1, Col5a3, Egflam, Prima1, Spsb1, Ass1, Plk5
Vertical cells	Penk, Greb1, Serpinb1b
Cartwheel cell	Stac, Myo1b, Gckr, Nxf7, Kcng3, Hbegf, Gria1, Kctd12, Igfbp6, Gabrg1, Casq2, Hdc, Pstpip1, Tiam2, Id2
D-stellate cell	Slc6a5/Sst, Slc6a5/Dkk3, Fam20a, Col5a2, Kcnmb1, Ighm, Mecom, Htr4
L-stellate cells	Kit/Cdh22, Kit/Esrrb, Htr2a, Cobll1
Excitatory neurons	Slc17a7, Slc17a6	Lake, B. et al. Neuronal subtypes and diversity revealed by single-nucleus RNA sequencing of the human brain. Science. 352, 1586-1590 (2016); Zeisel, A. et al. Molecular Architecture of the Mouse Nervous System. Cell. 174, 999-1014 (2018);Sadick S. et al. Astrocytes and oligodendrocytes undergo subtype-speciﬁc transcriptional changes in Alzheimer’s disease. Neuron. 110, 1788-1805 (2022)
Inhibitory neurons	Gad1, Gad2, Slc6a5	Lake, B. et al. Neuronal subtypes and diversity revealed by single-nucleus RNA sequencing of the human brain. Science. 352, 1586-1590 (2016); Zeisel, A. et al. Molecular Architecture of the Mouse Nervous System. Cell. 174, 999-1014 (2018);Zhong, S. et al. A single-cell RNA-seq survey of the developmental landscape of the human prefrontal cortex. Nature. 555, 524-528 (2018); Sadick S. et al. Astro…
Bergman	Gdf10	Kozareva, V. et al. A transcriptomic atlas of mouse cerebellar cortex comprehensively defines cell types. Nature. 598, 214-219 (2021)
