## Extended Data Table 2 for "Molecular logic for cellular specializations that initiate the auditory parallel processing pathways"

### Sheet: MorFeature_by_ExpertLabel
	Bushy	T-stellate	Octopus	Fusiform	L-stellate	D-stellate	Vertical	Cartwheel	SSC
branch_points	20.419 ± 0.843	47.5 ± 4.292	26.5 ± 3.364	70.062 ± 4.959	16.0 ± 2.017	28.647 ± 4.559	17.837 ± 1.186	24.733 ± 1.385	18.231 ± 2.196
width	107.668 ± 4.521	194.718 ± 21.15	120.608 ± 14.496	368.099 ± 19.458	165.409 ± 14.551	421.905 ± 43.172	260.781 ± 11.189	148.149 ± 10.115	87.004 ± 6.809
depth	94.819 ± 3.969	197.043 ± 13.322	138.323 ± 17.619	252.09 ± 21.712	137.249 ± 13.564	344.85 ± 34.586	146.191 ± 10.95	109.399 ± 7.361	72.657 ± 4.054
width_depth_ratio	1.214 ± 0.045	1.282 ± 0.217	0.987 ± 0.166	1.614 ± 0.184	1.359 ± 0.115	1.295 ± 0.121	2.117 ± 0.139	1.443 ± 0.131	1.223 ± 0.107
squareness	1.421 ± 0.038	2.311 ± 0.21	1.538 ± 0.098	1.642 ± 0.177	1.557 ± 0.096	1.475 ± 0.084	2.146 ± 0.134	1.572 ± 0.097	1.356 ± 0.085
height	46.625 ± 2.564	86.533 ± 6.964	67.646 ± 6.389	113.436 ± 7.598	61.239 ± 4.595	140.736 ± 33.748	89.064 ± 4.892	69.644 ± 3.794	36.918 ± 3.237
tips	22.8 ± 0.917	50.731 ± 4.294	30.2 ± 3.602	75.25 ± 5.213	18.667 ± 2.117	33.059 ± 4.808	21.102 ± 1.24	26.933 ± 1.529	20.385 ± 2.305
stems	1.486 ± 0.077	2.654 ± 0.192	3.9 ± 0.586	4.5 ± 0.204	3.212 ± 0.203	4.235 ± 0.389	3.98 ± 0.181	2.733 ± 0.248	2.769 ± 0.257
total_length	831.654 ± 32.378	1928.725 ± 124.192	1446.449 ± 147.989	4448.897 ± 230.079	1083.944 ± 133.745	3097.779 ± 324.737	1566.109 ± 72.657	1666.364 ± 109.766	711.169 ± 76.251
avg_thickness	0.848 ± 0.019	0.804 ± 0.028	1.541 ± 0.146	1.008 ± 0.038	1.037 ± 0.04	1.43 ± 0.403	0.963 ± 0.022	1.075 ± 0.048	0.738 ± 0.032
max_thickness	11.046 ± 0.193	11.219 ± 0.307	15.039 ± 0.837	17.592 ± 0.807	9.539 ± 0.38	14.737 ± 0.793	10.254 ± 0.199	9.656 ± 0.484	6.086 ± 0.336
total_surface	4745.66 ± 206.74	10109.288 ± 559.092	14829.54 ± 1824.026	30886.796 ± 2068.953	7166.702 ± 679.656	32444.414 ± 11272.253	10004.694 ± 404.594	11686.791 ± 1003.216	3485.703 ± 394.941
total_volume	4579.951 ± 315.096	8907.395 ± 729.526	26590.672 ± 5583.435	42797.286 ± 5484.628	7235.502 ± 853.966	92040.384 ± 62837.252	9959.373 ± 607.398	12434.187 ± 3110.14	2304.599 ± 383.469
max_path_dist_to_soma	202.41 ± 6.237	361.157 ± 15.741	214.113 ± 14.581	357.305 ± 17.992	201.492 ± 20.114	422.521 ± 30.566	265.699 ± 10.403	202.064 ± 9.023	116.997 ± 4.21
max_branch_order	9.2 ± 0.28	13.423 ± 0.802	8.1 ± 0.722	11.0 ± 0.639	6.182 ± 0.561	8.0 ± 0.874	6.408 ± 0.311	7.4 ± 0.4	6.615 ± 0.385
max_path_angle	102.335 ± 1.771	107.82 ± 2.737	88.456 ± 4.25	84.453 ± 3.251	87.292 ± 3.957	68.129 ± 3.29	82.597 ± 1.938	90.274 ± 3.999	87.574 ± 3.852
min_path_angle	0.0 ± 0.0	0.0 ± 0.0	0.0 ± 0.0	0.0 ± 0.0	0.0 ± 0.0	0.0 ± 0.0	0.0 ± 0.0	0.0 ± 0.0	0.0 ± 0.0
median_path_angle	3.792 ± 0.253	3.236 ± 0.381	1.144 ± 0.274	1.05 ± 0.154	1.405 ± 0.212	0.823 ± 0.084	0.89 ± 0.041	0.876 ± 0.034	2.767 ± 0.488
mean_soma_exit_angle	28.504 ± 4.184	85.01 ± 9.144	49.572 ± 5.969	55.674 ± 4.265	70.532 ± 6.092	51.131 ± 9.05	61.009 ± 4.272	61.544 ± 10.828	76.356 ± 12.473
max_segment_path_length	82.84 ± 3.235	134.394 ± 6.125	96.551 ± 5.518	169.765 ± 11.597	104.689 ± 9.185	255.436 ± 33.056	159.039 ± 5.741	100.044 ± 5.683	57.213 ± 3.982
median_intermediate_segment_pl	11.78 ± 0.531	13.79 ± 1.018	21.386 ± 1.938	22.908 ± 1.535	23.114 ± 1.85	72.999 ± 35.493	29.34 ± 1.411	19.424 ± 0.974	11.379 ± 0.794
median_terminal_segment_pl	18.525 ± 0.836	12.516 ± 0.783	21.98 ± 1.49	23.271 ± 2.08	29.808 ± 1.951	39.459 ± 6.836	35.692 ± 2.762	35.186 ± 1.529	20.305 ± 1.6
log_max_tortuosity	1.023 ± 0.031	1.266 ± 0.064	1.009 ± 0.13	0.983 ± 0.059	0.779 ± 0.062	0.806 ± 0.131	0.819 ± 0.042	0.831 ± 0.056	0.881 ± 0.067
log_min_tortuosity	0.004 ± 0.001	0.0 ± 0.0	0.014 ± 0.013	0.0 ± 0.0	0.007 ± 0.003	0.005 ± 0.004	0.013 ± 0.003	0.005 ± 0.004	0.003 ± 0.001
log_median_tortuosity	0.187 ± 0.006	0.187 ± 0.009	0.166 ± 0.022	0.142 ± 0.007	0.155 ± 0.009	0.121 ± 0.008	0.161 ± 0.006	0.211 ± 0.014	0.155 ± 0.015
max_branch_angle	152.964 ± 1.796	163.433 ± 2.507	134.397 ± 8.575	157.406 ± 2.506	141.381 ± 4.615	140.949 ± 5.104	140.51 ± 3.189	153.187 ± 3.96	154.769 ± 3.078
min_branch_angle	19.691 ± 1.403	15.861 ± 1.615	20.574 ± 5.541	11.294 ± 1.415	28.319 ± 2.863	14.822 ± 2.273	21.814 ± 1.87	16.808 ± 1.944	25.661 ± 3.477
mean_branch_angle	84.555 ± 0.99	88.94 ± 1.255	69.422 ± 2.689	79.043 ± 1.226	80.989 ± 2.693	74.226 ± 2.121	76.253 ± 1.403	81.152 ± 2.719	85.659 ± 2.844
max_degree	2.533 ± 0.051	2.769 ± 0.084	2.5 ± 0.167	2.688 ± 0.12	2.364 ± 0.085	2.529 ± 0.125	2.245 ± 0.062	2.333 ± 0.126	2.308 ± 0.133
tree_asymmetry	0.743 ± 0.014	0.764 ± 0.016	0.678 ± 0.031	0.679 ± 0.02	0.586 ± 0.037	0.657 ± 0.04	0.629 ± 0.023	0.584 ± 0.034	0.609 ± 0.044
stem_max	50.992 ± 3.698	96.778 ± 8.16	76.648 ± 7.322	76.322 ± 8.944	45.24 ± 7.631	116.357 ± 22.708	68.512 ± 7.149	35.199 ± 4.803	19.794 ± 2.962
stem_mean	43.399 ± 2.867	67.523 ± 7.214	40.327 ± 3.939	44.139 ± 4.572	24.885 ± 3.904	59.672 ± 9.626	31.828 ± 2.464	21.97 ± 2.091	12.608 ± 1.341
stem_min	35.504 ± 2.553	39.471 ± 6.856	17.774 ± 3.55	17.103 ± 1.847	10.188 ± 1.333	17.249 ± 4.429	7.778 ± 0.725	10.864 ± 2.202	6.501 ± 0.99
dist_to_dorsal	1356.034 ± 26.112	1289.647 ± 52.737	911.11 ± 54.614	185.272 ± 23.611	1172.852 ± 48.55	1101.191 ± 80.065	397.709 ± 23.658	147.688 ± 20.735	174.718 ± 24.454
soma_perimeter	61.628 ± 0.885	62.138 ± 1.421	80.511 ± 3.677	89.508 ± 3.16	52.869 ± 1.834	80.585 ± 4.118	56.044 ± 0.859	53.746 ± 2.019	35.478 ± 1.744
soma_area	262.75 ± 7.005	269.725 ± 11.793	430.987 ± 36.156	438.222 ± 28.604	192.802 ± 11.544	446.627 ± 36.178	228.464 ± 6.967	207.532 ± 13.759	89.499 ± 7.434
soma_feret_max	22.265 ± 0.353	22.35 ± 0.559	28.995 ± 1.678	33.819 ± 1.538	19.207 ± 0.764	28.956 ± 1.442	20.712 ± 0.369	19.222 ± 0.92	12.228 ± 0.61
soma_feret_min	15.312 ± 0.257	15.522 ± 0.459	19.775 ± 0.945	17.519 ± 0.885	12.944 ± 0.37	19.916 ± 0.887	14.234 ± 0.289	13.821 ± 0.468	9.313 ± 0.406
soma_aspect_ratio	1.483 ± 0.028	1.467 ± 0.052	1.488 ± 0.099	1.994 ± 0.124	1.485 ± 0.045	1.472 ± 0.07	1.479 ± 0.035	1.405 ± 0.073	1.32 ± 0.055
soma_compactness	0.82 ± 0.008	0.827 ± 0.014	0.81 ± 0.026	0.703 ± 0.023	0.815 ± 0.012	0.822 ± 0.019	0.823 ± 0.01	0.849 ± 0.019	0.869 ± 0.018
soma_convexity	0.974 ± 0.004	0.977 ± 0.009	0.967 ± 0.014	0.943 ± 0.009	0.972 ± 0.007	0.974 ± 0.013	0.993 ± 0.002	0.983 ± 0.01	0.969 ± 0.019
soma_form_factor	0.86 ± 0.008	0.872 ± 0.017	0.83 ± 0.025	0.687 ± 0.027	0.854 ± 0.016	0.86 ± 0.026	0.906 ± 0.007	0.896 ± 0.022	0.892 ± 0.033
soma_roundness	0.68 ± 0.012	0.691 ± 0.023	0.662 ± 0.04	0.503 ± 0.033	0.67 ± 0.02	0.68 ± 0.03	0.682 ± 0.016	0.726 ± 0.032	0.761 ± 0.03
soma_solidity	0.998 ± 0.001	0.998 ± 0.001	0.992 ± 0.006	0.972 ± 0.007	0.996 ± 0.001	0.998 ± 0.001	1.0 ± 0.0	0.999 ± 0.001	1.0 ± 0.0
spine	0.0 ± 0.0	0.0 ± 0.0	0.0 ± 0.0	1.0 ± 0.0	0.0 ± 0.0	0.0 ± 0.0	0.0 ± 0.0	1.0 ± 0.0	0.0 ± 0.0

### Sheet: EpysiFeature_by_ExpertLabel
	Bushy	T-stellate	Octopus	Fusiform	L-stellate	D-stellate	Vertical	Cartwheel	SSC
Tau (ms)	4.284 ± 0.328	7.073 ± 0.548	1.429 ± 0.052	15.065 ± 1.066	10.569 ± 0.592	8.099 ± 1.271	8.753 ± 0.28	19.14 ± 1.665	14.051 ± 0.987
SagRatio	1.863 ± 0.029	1.547 ± 0.04	1.8 ± 0.057	1.279 ± 0.026	1.362 ± 0.029	1.17 ± 0.027	1.416 ± 0.025	1.104 ± 0.012	1.258 ± 0.03
Rebound (mV)	8.903 ± 0.303	7.781 ± 0.463	3.774 ± 0.948	5.967 ± 0.709	14.869 ± 1.025	3.243 ± 0.985	12.994 ± 0.778	3.386 ± 0.462	10.812 ± 1.85
RM (Mohm)	73.808 ± 3.442	88.546 ± 4.799	13.654 ± 0.442	60.989 ± 4.408	280.798 ± 20.902	108.69 ± 22.351	116.415 ± 4.096	124.859 ± 6.415	549.898 ± 58.99
RMP (mV)	-48.209 ± 0.576	-52.049 ± 0.887	-52.57 ± 0.577	-50.02 ± 1.666	-51.315 ± 1.19	-55.158 ± 1.46	-52.398 ± 0.858	-59.623 ± 2.941	-50.979 ± 2.502
RheoBase (pA)	288.765 ± 9.526	181.194 ± 13.99	2050.862 ± 83.214	190.278 ± 56.205	36.509 ± 4.957	435.577 ± 80.336	75.926 ± 4.471	35.455 ± 5.921	27.857 ± 4.466
Spike Delay (ms)	5.621 ± 1.351	70.671 ± 10.845	0.748 ± 0.039	207.369 ± 23.257	66.348 ± 8.805	31.443 ± 9.482	71.275 ± 4.608	125.486 ± 13.517	101.211 ± 24.846
Threshold (mV)	-35.019 ± 0.429	-31.711 ± 0.636	-23.878 ± 1.067	-33.408 ± 0.974	-36.594 ± 0.793	-34.187 ± 1.568	-32.233 ± 0.683	-42.865 ± 1.489	-36.082 ± 1.358
Amplitude (mV)	31.149 ± 0.84	61.555 ± 1.154	9.13 ± 0.629	69.247 ± 2.743	64.025 ± 1.267	57.823 ± 3.578	60.315 ± 0.91	78.182 ± 1.615	62.424 ± 2.39
AHP (mV)	-12.655 ± 0.393	-24.536 ± 0.507	-8.08 ± 0.368	-24.295 ± 1.037	-18.902 ± 0.708	-20.378 ± 0.998	-20.221 ± 0.428	-0.181 ± 1.108	-13.493 ± 1.167
Depolarization Time (ms)	0.456 ± 0.014	0.356 ± 0.008	0.375 ± 0.01	0.394 ± 0.006	0.422 ± 0.017	0.386 ± 0.016	0.382 ± 0.004	0.382 ± 0.004	0.543 ± 0.022
Repolarization Time (ms)	0.696 ± 0.029	0.283 ± 0.011	0.378 ± 0.051	0.434 ± 0.019	0.499 ± 0.043	0.293 ± 0.022	0.351 ± 0.011	1.882 ± 0.134	0.977 ± 0.065
Half Width (ms)	0.577 ± 0.022	0.303 ± 0.01	0.389 ± 0.021	0.403 ± 0.013	0.439 ± 0.029	0.322 ± 0.017	0.352 ± 0.007	0.687 ± 0.021	0.72 ± 0.038
Max Spike Number	8.691 ± 1.414	165.284 ± 6.493	1.0 ± 0.0	81.333 ± 5.808	109.491 ± 7.195	66.654 ± 11.31	118.272 ± 3.417	24.045 ± 1.587	42.476 ± 5.936
AP Number @ 2xRheabase	5.494 ± 1.002	101.806 ± 5.383	1.0 ± 0.0	14.917 ± 1.906	36.774 ± 2.799	21.038 ± 4.588	58.728 ± 2.522	17.273 ± 1.071	25.286 ± 3.064
Initial Adaptation	1.865 ± 0.462	1.026 ± 0.016	NaN	1.004 ± 0.04	1.067 ± 0.023	2.304 ± 0.913	1.145 ± 0.077	6.102 ± 1.279	1.919 ± 0.556
Last Adaptation	1.865 ± 0.462	1.913 ± 0.507	NaN	1.573 ± 0.119	2.239 ± 0.229	2.046 ± 0.339	1.85 ± 0.128	7.641 ± 1.96	2.552 ± 0.462
2nd AP - 1st AP (mV) @ 2xRheabase (AP2_Diff)	9.175 ± 0.671	2.9 ± 0.408	NaN	-0.117 ± 0.3	1.311 ± 0.359	4.893 ± 0.925	2.979 ± 0.381	21.631 ± 2.824	8.611 ± 1.35
3nd AP - 1st AP (mV) @ 2xRheabase (AP3_Diff)	8.508 ± 0.892	3.897 ± 0.523	NaN	0.358 ± 0.293	1.975 ± 0.432	9.398 ± 2.249	3.706 ± 0.528	11.219 ± 2.89	11.559 ± 1.699
Last AP - 1st AP (mV) @ 2xRheabase (AP_End_Diff)	10.519 ± 0.948	7.931 ± 0.705	NaN	1.66 ± 0.422	3.957 ± 0.638	14.619 ± 3.048	7.242 ± 0.773	20.997 ± 2.594	15.082 ± 2.232
Rebound_spikes	0.267 ± 0.034	0.313 ± 0.158	0.845 ± 0.048	1.361 ± 0.439	8.717 ± 1.354	1.769 ± 1.474	7.37 ± 1.051	0.136 ± 0.1	1.857 ± 1.001
Spike_Delay @ 2xRheobase	1.43 ± 0.086	9.978 ± 1.957	0.297 ± 0.01	52.273 ± 6.411	16.049 ± 1.511	5.223 ± 1.385	17.164 ± 2.276	40.001 ± 3.541	16.571 ± 2.756
