## Extended Data Table 3 for "Molecular logic for cellular specializations that initiate the auditory parallel processing pathways"

### Sheet: Ephysi_BushySubtype
parameters	Bushy-Atoh7	Bushy-Hhip	p-values	significance	test_method	Bushy-Atoh7 counts	Bushy-Hhip counts
Tau (ms)	4.835 ± 0.607	3.169 ± 0.379	0.1813		Rank_Sum	110	67
SagRatio	1.713 ± 0.04	2.076 ± 0.047	0	***	t-test_ind	110	67
Rebound (mV)	8.322 ± 0.369	9.343 ± 0.763	0.5194		Rank_Sum	110	67
RM (Mohm)	83.271 ± 5.449	56.934 ± 3.47	0.0308	*	Rank_Sum	110	67
RMP (mV)	-46.394 ± 0.931	-50.648 ± 0.721	0.0042	**	Rank_Sum	110	67
RheoBase (pA)	273.227 ± 14.32	341.716 ± 18.227	0.0006	***	Rank_Sum	110	67
Spike Delay (ms)	5.1 ± 0.766	2.376 ± 0.227	0	***	Rank_Sum	110	67
Threshold (mV)	-35.9 ± 0.619	-34.475 ± 0.773	0.1066		Rank_Sum	110	67
Amplitude (mV)	27.01 ± 1.022	33.262 ± 1.687	0.0013	**	Rank_Sum	110	67
AHP (mV)	-11.404 ± 0.567	-13.349 ± 0.803	0.0439	*	t-test_ind	110	67
Depolarization Time (ms)	0.473 ± 0.02	0.377 ± 0.013	0.0001	***	Rank_Sum	110	67
Repolarization Time (ms)	0.853 ± 0.044	0.412 ± 0.024	0	***	Rank_Sum	110	67
Half Width (ms)	0.66 ± 0.029	0.386 ± 0.017	0	***	Rank_Sum	110	67
Max Spike Number	9.691 ± 2.078	4.97 ± 2.087	0	***	Rank_Sum	110	67
AP Number @ 2xRheabase	6.273 ± 1.548	4.149 ± 1.761	0	***	Rank_Sum	110	67
Rebound_spikes	0.191 ± 0.04	0.299 ± 0.06	0.2561		Rank_Sum	110	67
Spike_Delay @ 2xRheobase	1.548 ± 0.133	0.839 ± 0.058	0	***	Rank_Sum	110	67
significance level
* p < 0.05
** p < 0.01
*** p < 0.001
with test method indicated in the last column
Rank_Sum test is selected if data from Bushy_Atoh7 or Bushy_Hhip failed Normality test (p < 0.001),
otherwise t-test is selected as the test method

### Sheet: Mor_BushySubtype
	Bushy-Atoh7	Bushy-Hhip	p-values	significance	test_method	Bushy-Atoh7 counts	Bushy-Hhip counts
branch_points	20.294 ± 1.328	19.3 ± 1.512	0.6705		t-test_ind	51	20
width	119.421 ± 6.804	84.19 ± 6.955	0.0037	**	t-test_ind	51	20
depth	103.599 ± 6.06	80.317 ± 7.269	0.0332	*	t-test_ind	51	20
width_depth_ratio	1.263 ± 0.078	1.113 ± 0.078	0.2642		t-test_ind	51	20
squareness	1.512 ± 0.063	1.319 ± 0.078	0.091		t-test_ind	51	20
height	51.456 ± 4.412	35.904 ± 3.398	0.0638		Rank_Sum	51	20
tips	22.804 ± 1.45	22.05 ± 1.819	0.7713		t-test_ind	51	20
stems	1.647 ± 0.096	1.25 ± 0.143	0.0111	*	Rank_Sum	51	20
total_length	854.448 ± 46.854	739.313 ± 58.397	0.1719		t-test_ind	51	20
avg_thickness	0.899 ± 0.029	0.801 ± 0.031	0.0551		t-test_ind	51	20
max_thickness	11.132 ± 0.311	10.904 ± 0.322	0.6727		t-test_ind	51	20
total_surface	5212.31 ± 328.643	3907.063 ± 297.072	0.0378	*	Rank_Sum	51	20
total_volume	5273.908 ± 525.977	3398.546 ± 269.333	0.0104	*	Rank_Sum	51	20
max_path_dist_to_soma	218.697 ± 8.552	165.043 ± 10.831	0.0008	***	t-test_ind	51	20
max_branch_order	9.412 ± 0.437	8.75 ± 0.507	0.3916		t-test_ind	51	20
max_path_angle	100.148 ± 2.535	105.425 ± 3.517	0.2565		t-test_ind	51	20
min_path_angle	0.0 ± 0.0	0.0 ± 0.0	1		Rank_Sum	51	20
median_path_angle	3.541 ± 0.378	3.847 ± 0.508	0.6556		t-test_ind	51	20
mean_soma_exit_angle	44.23 ± 6.581	7.032 ± 3.856	0.0012	**	Rank_Sum	51	20
max_segment_path_length	91.915 ± 5.167	69.922 ± 4.314	0.0138	*	t-test_ind	51	20
median_intermediate_segment_pl	12.311 ± 0.809	9.775 ± 0.955	0.0798		t-test_ind	51	20
median_terminal_segment_pl	19.148 ± 1.453	18.415 ± 1.381	0.6592		Rank_Sum	51	20
log_max_tortuosity	1.038 ± 0.045	1.055 ± 0.099	0.9541		Rank_Sum	51	20
log_min_tortuosity	0.002 ± 0.001	0.009 ± 0.005	0.842		Rank_Sum	51	20
log_median_tortuosity	0.186 ± 0.008	0.193 ± 0.015	0.417		Rank_Sum	51	20
max_branch_angle	153.189 ± 2.512	154.846 ± 3.196	0.873		Rank_Sum	51	20
min_branch_angle	18.322 ± 2.264	21.058 ± 3.068	0.3095		Rank_Sum	51	20
mean_branch_angle	82.286 ± 1.454	87.829 ± 1.842	0.0362	*	t-test_ind	51	20
max_degree	2.608 ± 0.075	2.55 ± 0.114	0.7169		Rank_Sum	51	20
tree_asymmetry	0.78 ± 0.019	0.756 ± 0.029	0.484		t-test_ind	51	20
stem_max	60.78 ± 6.23	32.32 ± 4.828	0.0081	**	t-test_ind	51	20
stem_mean	49.245 ± 4.78	29.594 ± 4.301	0.0181	*	t-test_ind	51	20
stem_min	37.182 ± 4.174	27.087 ± 4.385	0.1816		Rank_Sum	51	20
dist_to_dorsal	1392.316 ± 38.667	1308.044 ± 74.183	0.2786		t-test_ind	51	20
soma_perimeter	61.755 ± 1.393	60.186 ± 1.553	0.521		t-test_ind	51	20
soma_area	262.181 ± 11.255	248.756 ± 11.468	0.4912		t-test_ind	51	20
soma_feret_max	22.23 ± 0.571	21.926 ± 0.708	0.7656		t-test_ind	51	20
soma_feret_min	15.246 ± 0.416	15.009 ± 0.503	0.7488		t-test_ind	51	20
soma_aspect_ratio	1.494 ± 0.045	1.487 ± 0.061	0.9366		t-test_ind	51	20
soma_compactness	0.82 ± 0.012	0.814 ± 0.018	0.7704		t-test_ind	51	20
soma_convexity	0.971 ± 0.005	0.976 ± 0.007	0.7003		Rank_Sum	51	20
soma_form_factor	0.85 ± 0.012	0.86 ± 0.02	0.6856		t-test_ind	51	20
soma_roundness	0.679 ± 0.019	0.671 ± 0.03	0.8133		t-test_ind	51	20
soma_solidity	0.998 ± 0.001	0.997 ± 0.002	0.7177		Rank_Sum	51	20
significance level
* p < 0.05
** p < 0.01
*** p < 0.001
with test method indicated in the last column
Rank_Sum test is selected if data from Bushy_Atoh7 or Bushy_Hhip failed Normality test (p < 0.001),
otherwise t-test is selected as the test method

### Sheet: Ephysi_Bushy_Atoh7_Subtype
	Atoh7/Tox	Atoh7/Sorcs3	Atoh7/Dchs2	Tox vs Sorcs3_p-values	Tox vs Sorcs3_significance	Tox vs Dchs2_p-values	Tox vs Dchs2_significance	Sorcs3 vs Dchs2_p-values	Sorcs3 vs Dchs2_significance	Atoh/Tox_counts	Atoh/Sorcs3_counts	Atoh/Dchs2_counts
Tau (ms)	2.474 ± 0.202	1.577 ± 0.122	12.293 ± 1.681	0.0283	*	0	***	0	***	65	17	28
SagRatio	1.813 ± 0.048	1.976 ± 0.101	1.323 ± 0.036	0.1324		0	***	0	***	65	17	28
Rebound (mV)	8.817 ± 0.419	8.603 ± 0.951	7.004 ± 0.886	0.8226		0.0382	*	0.2457		65	17	28
RM (Mohm)	64.957 ± 4.004	41.662 ± 3.182	151.049 ± 11.882	0.0048	**	0	***	0	***	65	17	28
RMP (mV)	-47.897 ± 0.995	-51.9 ± 1.208	-39.561 ± 2.272	0.0539		0.0002	***	0.0002	***	65	17	28
RheoBase (pA)	284.385 ± 17.285	389.412 ± 39.4	176.786 ± 19.778	0.0091	**	0.0004	***	0	***	65	17	28
Spike Delay (ms)	3.171 ± 0.205	2.423 ± 0.259	11.203 ± 2.683	0.0817		0	***	0.015	*	65	17	28
Threshold (mV)	-35.197 ± 0.812	-32.654 ± 1.43	-39.502 ± 0.976	0.1498		0.0027	**	0.0002	***	65	17	28
Amplitude (mV)	24.29 ± 1.03	28.217 ± 4.119	32.593 ± 1.672	0.1787		0	***	0.2615		65	17	28
AHP (mV)	-11.164 ± 0.683	-13.412 ± 1.772	-10.741 ± 1.131	0.1667		0.7415		0.1889		65	17	28
Depolarization Time (ms)	0.486 ± 0.028	0.539 ± 0.064	0.4 ± 0.02	0.4128		0.0561		0.0167	*	65	17	28
Repolarization Time (ms)	0.911 ± 0.05	1.048 ± 0.162	0.602 ± 0.061	0.2852		0.0006	***	0.0044	**	65	17	28
Half Width (ms)	0.707 ± 0.04	0.749 ± 0.081	0.496 ± 0.037	0.632		0.0017	**	0.0026	**	65	17	28
Max Spike Number	4.462 ± 0.888	6.235 ± 3.202	23.929 ± 7.092	0.4568		0.0001	***	0.0686		65	17	28
AP Number @ 2xRheabase	2.446 ± 0.451	6.059 ± 3.217	15.286 ± 5.375	0.0534		0.0005	***	0.2169		65	17	28
Rebound_abs (mV)	16.025 ± 1.648	15.327 ± 3.095	11.432 ± 2.406	0.8464		0.1251		0.3257		65	17	28
Rebound_spikes	0.231 ± 0.053	0.176 ± 0.095	0.107 ± 0.079	0.6351		0.1984		0.5831		65	17	28
Spike_Delay @ 2xRheobase	1.137 ± 0.072	0.894 ± 0.078	2.899 ± 0.395	0.1044		0	***	0.0003	***	65	17	28
epsc_rise_time (ms)	0.645 ± 0.074	0.413 ± 0.022	0.61 ± 0.097	0.1137		0.7942		0.1099		61	16	24
epsc_half_width (ms)	0.708 ± 0.027	0.737 ± 0.044	0.809 ± 0.048	0.6111		0.0588		0.3026		61	16	24
epsc_decay_tau (ms)	0.616 ± 0.044	0.519 ± 0.028	0.731 ± 0.071	0.2691		0.1725		0.0242	*	61	16	24
epsc_freq (Hz)	16.692 ± 3.741	23.696 ± 6.952	14.27 ± 3.051	0.3917		0.7007		0.1721		61	16	24
epsc_amp (pA)	43.617 ± 2.422	28.521 ± 2.338	35.086 ± 2.622	0.0029	**	0.0457	*	0.0873		61	16	24
ipsc_rise_time (ms)	2.171 ± 0.108	2.665 ± 0.303	1.882 ± 0.141	0.0618		0.1378		0.0131	*	60	16	24
ipsc_half_width (ms)	3.847 ± 0.131	4.311 ± 0.38	2.824 ± 0.094	0.1515		0	***	0.0001	***	60	16	24
ipsc_decay_tau (ms)	3.593 ± 0.142	4.115 ± 0.497	2.043 ± 0.146	0.1674		0	***	0	***	60	16	24
ipsc_freq (Hz)	8.112 ± 0.961	3.885 ± 1.533	7.84 ± 2.501	0.0403	*	0.9015		0.2407		60	16	24
ipsc_amp (pA)	17.736 ± 0.94	12.239 ± 1.311	13.697 ± 1.447	0.0061	**	0.0232	*	0.4865		60	16	24
significance level
* p < 0.05
** p < 0.01
*** p < 0.001
with t-test

### Sheet: Mor_Bushy_Atoh7_Subtype
	Atoh7/Tox	Atoh7/Sorcs3	Atoh7/Dchs2	Tox vs Sorcs3_p-values	Tox vs Sorcs3_significance	Tox vs Dchs2_p-values	Tox vs Dchs2_significance	Sorcs3 vs Dchs2_p-values	Sorcs3 vs Dchs2_significance	Atoh/Tox_counts	Atoh/Sorcs3_counts	Atoh/Dchs2_counts
branch_points	20.462 ± 1.796	13.667 ± 2.124	22.0 ± 3.262	0.0922		0.6557		0.1187		26	6	13
width	99.769 ± 7.44	146.568 ± 19.421	145.405 ± 12.241	0.0142	*	0.0018	**	0.959		26	6	13
depth	83.978 ± 5.719	100.528 ± 16.783	130.642 ± 15.703	0.2547		0.0015	**	0.2615		26	6	13
width_depth_ratio	1.236 ± 0.079	1.613 ± 0.236	1.33 ± 0.209	0.0666		0.6138		0.4274		26	6	13
squareness	1.416 ± 0.074	1.818 ± 0.105	1.588 ± 0.163	0.0196	*	0.2747		0.3769		26	6	13
height	49.173 ± 6.501	53.15 ± 11.552	58.781 ± 9.992	0.7882		0.4123		0.7408		26	6	13
tips	23.462 ± 1.961	16.167 ± 2.151	24.0 ± 3.614	0.0961		0.8869		0.1787		26	6	13
stems	1.731 ± 0.212	2.167 ± 0.307	1.538 ± 0.183	0.3585		0.5604		0.0821		26	6	13
total_length	788.705 ± 63.056	712.408 ± 82.225	989.759 ± 116.159	0.5846		0.1048		0.1456		26	6	13
avg_thickness	0.869 ± 0.037	1.063 ± 0.097	0.951 ± 0.056	0.0372	*	0.2169		0.3029		26	6	13
max_thickness	11.439 ± 0.378	9.97 ± 0.781	11.175 ± 0.63	0.1026		0.7061		0.2765		26	6	13
total_surface	4595.822 ± 318.966	5315.59 ± 844.753	6234.92 ± 752.403	0.3596		0.0236	*	0.4734		26	6	13
total_volume	4856.999 ± 534.017	5453.613 ± 1048.484	6073.928 ± 820.416	0.6289		0.2089		0.6647		26	6	13
max_path_dist_to_soma	195.587 ± 9.28	224.288 ± 30.021	271.48 ± 15.807	0.2378		0.0001	***	0.1433		26	6	13
max_branch_order	10.308 ± 0.679	7.5 ± 0.764	8.923 ± 0.78	0.0661		0.2197		0.2778		26	6	13
max_path_angle	101.204 ± 3.575	89.399 ± 3.22	96.817 ± 4.923	0.1345		0.4793		0.3462		26	6	13
median_path_angle	4.492 ± 0.562	2.314 ± 0.673	2.991 ± 0.598	0.0852		0.1046		0.5069		26	6	13
mean_soma_exit_angle	41.437 ± 9.402	81.125 ± 17.922	27.783 ± 10.056	0.0737		0.3721		0.0124	*	26	6	13
max_segment_path_length	76.609 ± 5.255	131.982 ± 14.881	107.83 ± 10.995	0.0002	***	0.006	**	0.2235		26	6	13
median_intermediate_segment_pl	11.019 ± 1.016	10.913 ± 1.669	14.683 ± 1.742	0.9633		0.06		0.1997		26	6	13
median_terminal_segment_pl	17.865 ± 1.48	17.37 ± 2.534	19.807 ± 2.595	0.8825		0.489		0.5713		26	6	13
log_max_tortuosity	1.097 ± 0.071	1.003 ± 0.125	1.07 ± 0.079	0.5632		0.8182		0.6456		26	6	13
log_min_tortuosity	0.002 ± 0.001	0.0 ± 0.0	0.0 ± 0.0	0.6025		0.4889		0.8023		26	6	13
log_median_tortuosity	0.181 ± 0.013	0.193 ± 0.021	0.186 ± 0.015	0.6853		0.8159		0.8		26	6	13
max_branch_angle	154.486 ± 2.791	142.751 ± 6.934	157.801 ± 6.737	0.0886		0.5933		0.191		26	6	13
min_branch_angle	17.71 ± 3.701	29.58 ± 4.651	14.14 ± 2.738	0.1523		0.5281		0.0076	**	26	6	13
mean_branch_angle	83.439 ± 1.963	88.166 ± 3.264	79.108 ± 3.286	0.2906		0.2384		0.1092		26	6	13
max_degree	2.731 ± 0.105	2.667 ± 0.211	2.385 ± 0.14	0.7915		0.0598		0.2775		26	6	13
tree_asymmetry	0.798 ± 0.027	0.807 ± 0.037	0.762 ± 0.036	0.8796		0.4462		0.4598		26	6	13
stem_max	44.147 ± 6.627	93.715 ± 20.806	82.587 ± 13.097	0.0062	**	0.0058	**	0.6469		26	6	13
stem_mean	35.857 ± 4.564	64.938 ± 14.911	70.088 ± 10.344	0.0192	*	0.0011	**	0.7818		26	6	13
stem_min	28.077 ± 4.286	31.889 ± 11.853	55.125 ± 8.993	0.7194		0.0038	**	0.1529		26	6	13
dist_to_dorsal	1479.742 ± 56.9	1275.278 ± 133.353	1252.129 ± 47.718	0.1384		0.0134	*	0.8399		26	6	13
soma_perimeter	62.684 ± 1.764	55.292 ± 4.379	62.642 ± 2.765	0.0896		0.9895		0.1624		26	6	13
soma_area	261.893 ± 13.615	219.212 ± 39.754	275.523 ± 23.121	0.2175		0.592		0.2107		26	6	13
soma_feret_max	22.466 ± 0.654	19.317 ± 1.755	22.984 ± 1.189	0.057		0.6802		0.1014		26	6	13
soma_feret_min	15.092 ± 0.598	14.063 ± 1.359	15.824 ± 0.836	0.4693		0.4831		0.2675		26	6	13
soma_aspect_ratio	1.54 ± 0.068	1.383 ± 0.069	1.485 ± 0.098	0.2958		0.6454		0.5172		26	6	13
soma_compactness	0.812 ± 0.017	0.85 ± 0.023	0.815 ± 0.026	0.3015		0.898		0.4164		26	6	13
soma_convexity	0.963 ± 0.009	0.967 ± 0.02	0.982 ± 0.007	0.8618		0.159		0.3704		26	6	13
soma_form_factor	0.829 ± 0.016	0.865 ± 0.034	0.868 ± 0.025	0.3455		0.1881		0.951		26	6	13
soma_roundness	0.665 ± 0.027	0.728 ± 0.037	0.673 ± 0.042	0.2972		0.8681		0.4191		26	6	13
soma_solidity	0.998 ± 0.001	0.998 ± 0.002	0.998 ± 0.002	0.7421		1		0.8161		26	6	13
significance level
* p < 0.05
** p < 0.01
*** p < 0.001
with t-test

### Sheet: Ephysi_Bushy_Hhip_Subtype
	Hhip/Calb1	Hhip/Galnt18	p-values	significance	Hhip/Calb1_counts	Hhip//Galnt18_counts
Tau (ms)	3.274 ± 0.591	3.031 ± 0.423	0.7541		38	29
SagRatio	2.027 ± 0.069	2.141 ± 0.059	0.2295		38	29
Rebound (mV)	8.975 ± 1.283	9.825 ± 0.55	0.5845		38	29
RM (Mohm)	53.999 ± 2.656	60.779 ± 7.241	0.3369		38	29
RMP (mV)	-49.076 ± 0.823	-52.708 ± 1.179	0.0114	*	38	29
RheoBase (pA)	393.421 ± 24.972	273.966 ± 20.985	0.0008	***	38	29
Spike Delay (ms)	1.732 ± 0.104	3.219 ± 0.465	0.0008	***	38	29
Threshold (mV)	-33.83 ± 1.062	-35.32 ± 1.121	0.3434		38	29
Amplitude (mV)	27.133 ± 1.679	41.293 ± 2.56	0	***	38	29
AHP (mV)	-9.515 ± 0.646	-18.374 ± 1.094	0	***	38	29
Depolarization Time (ms)	0.415 ± 0.018	0.327 ± 0.012	0.0004	***	38	29
Repolarization Time (ms)	0.509 ± 0.033	0.285 ± 0.018	0	***	38	29
Half Width (ms)	0.446 ± 0.024	0.307 ± 0.013	0	***	38	29
Max Spike Number	1.263 ± 0.238	9.828 ± 4.705	0.0411	*	38	29
AP Number @ 2xRheabase	1.0 ± 0.0	8.276 ± 3.976	0.0396	*	38	29
Rebound_abs (mV)	18.841 ± 2.931	24.568 ± 4.455	0.2688		38	29
Rebound_spikes	0.289 ± 0.075	0.31 ± 0.101	0.8652		38	29
Spike_Delay @ 2xRheobase	0.687 ± 0.048	1.037 ± 0.109	0.0021	**	38	29
epsc_rise_time (ms)	0.989 ± 0.15	0.616 ± 0.091	0.0469	*	32	27
epsc_half_width (ms)	0.976 ± 0.083	0.773 ± 0.044	0.045	*	32	27
epsc_decay_tau (ms)	0.777 ± 0.076	0.703 ± 0.061	0.4567		32	27
epsc_freq (Hz)	9.584 ± 3.214	11.317 ± 2.647	0.6858		32	27
epsc_amp (pA)	35.796 ± 2.928	39.719 ± 2.865	0.3466		32	27
ipsc_rise_time (ms)	1.695 ± 0.071	1.893 ± 0.086	0.0784		32	26
ipsc_half_width (ms)	3.143 ± 0.094	3.596 ± 0.143	0.0085	**	32	26
ipsc_decay_tau (ms)	2.782 ± 0.171	3.33 ± 0.194	0.0381	*	32	26
ipsc_freq (Hz)	13.327 ± 2.441	9.682 ± 2.116	0.2761		32	26
ipsc_amp (pA)	20.229 ± 1.382	17.072 ± 1.325	0.1101		32	26
significance level
* p < 0.05
** p < 0.01
*** p < 0.001
with t-test

### Sheet: Mor_Bushy_Hhip_Subtype
	Hhip/Calb1	Hhip/Galnt18	p-values	significance	Hhip/Calb1_counts	Hhip//Galnt18_counts
branch_points	22.182 ± 1.292	15.125 ± 2.837	0.0236	*	11	8
width	73.923 ± 5.887	95.979 ± 14.608	0.1375		11	8
depth	70.585 ± 4.658	94.414 ± 16.38	0.1275		11	8
width_depth_ratio	1.092 ± 0.108	1.109 ± 0.13	0.9197		11	8
squareness	1.289 ± 0.103	1.353 ± 0.143	0.7109		11	8
height	32.658 ± 2.24	42.266 ± 7.518	0.18		11	8
tips	25.273 ± 1.922	16.875 ± 2.949	0.0233	*	11	8
stems	1.091 ± 0.091	1.5 ± 0.327	0.1852		11	8
total_length	770.372 ± 61.011	676.483 ± 120.884	0.4624		11	8
avg_thickness	0.747 ± 0.022	0.889 ± 0.062	0.0278	*	11	8
max_thickness	11.208 ± 0.269	10.487 ± 0.721	0.3082		11	8
total_surface	3895.992 ± 310.146	3892.605 ± 639.409	0.9959		11	8
total_volume	3212.827 ± 258.17	3689.331 ± 583.973	0.4222		11	8
max_path_dist_to_soma	147.623 ± 7.08	192.525 ± 22.711	0.0464	*	11	8
max_branch_order	9.909 ± 0.476	7.125 ± 0.811	0.0059	**	11	8
max_path_angle	104.201 ± 4.612	106.004 ± 6.357	0.8164		11	8
median_path_angle	4.277 ± 0.816	3.375 ± 0.598	0.4187		11	8
mean_soma_exit_angle	4.774 ± 4.774	11.015 ± 7.211	0.4621		11	8
max_segment_path_length	60.686 ± 1.966	84.005 ± 8.451	0.0064	**	11	8
median_intermediate_segment_pl	7.731 ± 0.831	13.028 ± 1.508	0.0043	**	11	8
median_terminal_segment_pl	17.834 ± 1.523	18.647 ± 2.819	0.7883		11	8
log_max_tortuosity	0.992 ± 0.065	1.106 ± 0.235	0.6014		11	8
log_min_tortuosity	0.002 ± 0.001	0.02 ± 0.011	0.0787		11	8
log_median_tortuosity	0.184 ± 0.016	0.212 ± 0.03	0.3798		11	8
max_branch_angle	157.284 ± 3.128	152.329 ± 6.871	0.4808		11	8
min_branch_angle	18.183 ± 3.613	26.889 ± 5.264	0.1756		11	8
mean_branch_angle	87.289 ± 2.058	89.505 ± 3.638	0.579		11	8
max_degree	2.636 ± 0.152	2.375 ± 0.183	0.2854		11	8
tree_asymmetry	0.738 ± 0.033	0.791 ± 0.057	0.4058		11	8
stem_max	28.527 ± 4.837	39.179 ± 9.979	0.3098		11	8
stem_mean	26.546 ± 4.234	35.088 ± 9.069	0.3631		11	8
stem_min	24.565 ± 4.506	31.546 ± 9.239	0.4696		11	8
dist_to_dorsal	1329.795 ± 119.131	1287.918 ± 95.941	0.7996		11	8
soma_perimeter	61.622 ± 1.28	58.494 ± 3.501	0.3589		11	8
soma_area	254.041 ± 11.505	240.236 ± 24.796	0.5872		11	8
soma_feret_max	22.442 ± 0.735	21.428 ± 1.484	0.5145		11	8
soma_feret_min	15.045 ± 0.645	14.776 ± 0.925	0.808		11	8
soma_aspect_ratio	1.523 ± 0.089	1.47 ± 0.093	0.6924		11	8
soma_compactness	0.804 ± 0.022	0.818 ± 0.034	0.7249		11	8
soma_convexity	0.967 ± 0.011	0.985 ± 0.008	0.239		11	8
soma_form_factor	0.838 ± 0.027	0.875 ± 0.031	0.3828		11	8
soma_roundness	0.654 ± 0.036	0.679 ± 0.056	0.6981		11	8
soma_solidity	0.998 ± 0.001	0.995 ± 0.005	0.4849		11	8
significance level
* p < 0.05
** p < 0.01
*** p < 0.001
with t-test
