## Extended Data Table 4 for "Molecular logic for cellular specializations that initiate the auditory parallel processing pathways"

### Sheet: Ephysi_TstellateSubtype
Parameters	T-Fn1	T-Dchs2	p-values	significance	test_method	T-Fn1 counts	T-Dchs2 counts
Tau (ms)	2.893 ± 0.41	7.61 ± 0.697	0	***	t-test_ind	16	29
SagRatio	1.66 ± 0.063	1.397 ± 0.044	0.0007	***	Rank_Sum	16	29
Rebound (mV)	7.948 ± 0.68	6.687 ± 0.576	0.1805		t-test_ind	16	29
RM (Mohm)	47.463 ± 3.367	100.214 ± 4.824	0	***	t-test_ind	16	29
RMP (mV)	-54.595 ± 1.038	-48.611 ± 2.321	0.1448		Rank_Sum	16	29
RheoBase (pA)	310.0 ± 27.31	132.069 ± 14.344	0	***	t-test_ind	16	29
Spike Delay (ms)	13.145 ± 4.77	80.01 ± 17.721	0	***	Rank_Sum	16	29
Threshold (mV)	-29.197 ± 1.126	-33.548 ± 1.022	0.0099	**	t-test_ind	16	29
Amplitude (mV)	57.362 ± 2.166	61.938 ± 1.882	0.0504		Rank_Sum	16	29
AHP (mV)	-25.167 ± 1.291	-24.142 ± 0.887	0.5066		t-test_ind	16	29
Depolarization Time (ms)	0.324 ± 0.01	0.343 ± 0.013	0.3387		t-test_ind	16	29
Repolarization Time (ms)	0.21 ± 0.01	0.277 ± 0.018	0.0076	**	Rank_Sum	16	29
Half Width (ms)	0.248 ± 0.008	0.294 ± 0.015	0.0283	*	Rank_Sum	16	29
Max Spike Number	177.5 ± 16.352	175.655 ± 9.711	0.918		t-test_ind	16	29
AP Number @ 2xRheabase	126.688 ± 14.658	99.103 ± 5.993	0.0471	*	t-test_ind	16	29
Initial Adaptation	1.111 ± 0.03	0.997 ± 0.018	0.0002	***	Rank_Sum	16	29
Last Adaptation	4.302 ± 2.049	1.135 ± 0.053	0	***	Rank_Sum	16	29
Rebound_abs (mV)	18.096 ± 6.587	18.659 ± 5.581	0.1384		Rank_Sum	16	29
Rebound_spikes	0.188 ± 0.136	0.69 ± 0.416	0.8567		Rank_Sum	16	29
Spike_Delay @ 2xRheobase	1.74 ± 0.274	7.679 ± 1.534	0.0001	***	Rank_Sum	16	29
significance level
* p < 0.05
** p < 0.01
*** p < 0.001
with test method indicated in the last column
Rank_Sum test is selected if data from T-Fn1 or T-Dchs2 failed Normality test (p < 0.001),
otherwise t-test is selected as the test method

### Sheet: Mor_TstellateSubtype
	T-Fn1	T-Dchs2	p-values	significance	test_method	T-Fn1 counts	T-Dchs2 counts
branch_points	37.333 ± 8.061	50.55 ± 4.925	0.2005		t-test_ind	6	20
width	212.787 ± 32.938	189.297 ± 25.938	0.6493		t-test_ind	6	20
depth	148.1 ± 12.526	211.726 ± 15.557	0.0415	*	t-test_ind	6	20
width_depth_ratio	1.534 ± 0.35	1.207 ± 0.263	0.5353		t-test_ind	6	20
squareness	1.651 ± 0.31	2.509 ± 0.243	0.0854		t-test_ind	6	20
height	80.627 ± 18.382	88.305 ± 7.454	0.6517		t-test_ind	6	20
tips	40.833 ± 7.872	53.7 ± 4.964	0.2133		t-test_ind	6	20
stems	3.333 ± 0.558	2.45 ± 0.17	0.05	*	t-test_ind	6	20
total_length	1590.197 ± 243.44	2030.283 ± 139.11	0.1384		t-test_ind	6	20
avg_thickness	0.879 ± 0.058	0.781 ± 0.03	0.1082		Rank_Sum	6	20
max_thickness	10.805 ± 0.798	11.343 ± 0.328	0.4711		t-test_ind	6	20
total_surface	9093.577 ± 979.366	10414.001 ± 661.652	0.3297		t-test_ind	6	20
total_volume	8921.716 ± 1235.64	8903.099 ± 888.716	0.9917		t-test_ind	6	20
max_path_dist_to_soma	299.773 ± 20.194	379.573 ± 17.729	0.0295	*	t-test_ind	6	20
max_branch_order	10.333 ± 0.955	14.35 ± 0.913	0.0318	*	t-test_ind	6	20
max_path_angle	99.386 ± 5.151	110.35 ± 3.042	0.0917		t-test_ind	6	20
min_path_angle	0.0 ± 0.0	0.0 ± 0.0	1		Rank_Sum	6	20
median_path_angle	3.251 ± 0.904	3.231 ± 0.428	0.9823		t-test_ind	6	20
mean_soma_exit_angle	91.633 ± 17.19	83.024 ± 10.9	0.7001		t-test_ind	6	20
max_segment_path_length	128.625 ± 15.55	136.125 ± 6.663	0.616		t-test_ind	6	20
median_intermediate_segment_pl	14.375 ± 3.231	13.614 ± 0.971	0.7597		t-test_ind	6	20
median_terminal_segment_pl	14.145 ± 1.635	12.027 ± 0.885	0.263		t-test_ind	6	20
log_max_tortuosity	1.108 ± 0.183	1.314 ± 0.062	0.1803		t-test_ind	6	20
log_min_tortuosity	0.0 ± 0.0	0.0 ± 0.0	0.4611		Rank_Sum	6	20
log_median_tortuosity	0.192 ± 0.025	0.186 ± 0.01	0.7944		t-test_ind	6	20
max_branch_angle	152.157 ± 8.233	166.816 ± 1.669	0.1369		t-test_Welch	6	20
min_branch_angle	20.434 ± 3.081	14.489 ± 1.811	0.1229		t-test_ind	6	20
mean_branch_angle	84.899 ± 2.515	90.152 ± 1.363	0.0771		t-test_ind	6	20
max_degree	2.667 ± 0.211	2.8 ± 0.092	0.5161		t-test_ind	6	20
tree_asymmetry	0.715 ± 0.045	0.778 ± 0.014	0.0862		t-test_ind	6	20
stem_max	76.894 ± 11.528	102.743 ± 9.762	0.1874		t-test_ind	6	20
stem_mean	46.467 ± 5.941	73.839 ± 8.782	0.1113		t-test_ind	6	20
stem_min	16.796 ± 2.041	46.274 ± 8.338	0.0689		t-test_ind	6	20
dist_to_dorsal	1395.3 ± 100.095	1257.951 ± 61.133	0.2814		t-test_ind	6	20
soma_perimeter	58.142 ± 3.258	63.336 ± 1.512	0.1257		t-test_ind	6	20
soma_area	232.898 ± 29.478	280.772 ± 11.894	0.0872		t-test_ind	6	20
soma_feret_max	21.515 ± 1.487	22.601 ± 0.588	0.4241		t-test_ind	6	20
soma_feret_min	13.605 ± 0.696	16.097 ± 0.496	0.0187	*	t-test_ind	6	20
soma_aspect_ratio	1.588 ± 0.099	1.431 ± 0.06	0.2122		t-test_ind	6	20
soma_compactness	0.795 ± 0.023	0.837 ± 0.016	0.2047		t-test_ind	6	20
soma_convexity	0.973 ± 0.015	0.978 ± 0.011	0.5397		Rank_Sum	6	20
soma_form_factor	0.847 ± 0.028	0.879 ± 0.021	0.247		Rank_Sum	6	20
soma_roundness	0.64 ± 0.036	0.706 ± 0.027	0.2276		t-test_ind	6	20
soma_solidity	1.0 ± 0.0	0.998 ± 0.001	0.2509		t-test_ind	6	20
significance level
* p < 0.05
** p < 0.01
*** p < 0.001
with test method indicated in the last column
Rank_Sum test is selected if data from T-Fn1 or T-Dchs2 failed Normality test (p < 0.001),
otherwise t-test is selected as the test method
