## Extended Data Table 6 for "Molecular logic for cellular specializations that initiate the auditory parallel processing pathways"

### Sheet: TFs
Table 6. Related to Figures 6c
Cell-type specificity scores of Transcriptional factors (Z-score)
	Golgi	SSC	Cartwheel	Vertical	L-stellate	D-stellate	Bushy_Atoh7	Bushy_Hhip	T-stellate	Octopus	Fusiform	UBC	GC
Foxk2	0.7677	0.7375	0.5178	0.3699	0.4061	0.4028	0.3991	0.3149	0.4896	0.668	0.6225	0.3912	0.4127
L3mbtl4	0.8514	0.6579	0.393	0.6606	0.6206	0.4522	0.3834	0.3907	0.3986	0.5036	0.4029	0.3931	0.3921
Meis2	0.8199	0.6391	0.3946	0.5741	0.6372	0.4213	0.5169	0.354	0.4573	0.59	0.4848	0.3049	0.3058
Myef2	0.8497	0.6219	0.3403	0.4883	0.5187	0.4018	0.4806	0.4102	0.4219	0.453	0.2986	0.7014	0.5137
Npas3	0.7953	0.5989	0.5609	0.6824	0.646	0.5607	0.4171	0.3826	0.4228	0.4185	0.347	0.3329	0.3348
Nr3c1	0.8802	0.6323	0.3778	0.3735	0.4857	0.5189	0.4653	0.5326	0.4691	0.3245	0.335	0.4801	0.6252
Pax2	0.8612	0.4948	0.419	0.6648	0.6091	0.6547	0.4006	0.3996	0.4046	0.3983	0.3974	0.3979	0.3978
Pbx3	0.8541	0.5843	0.529	0.6002	0.7065	0.3893	0.4269	0.3793	0.4719	0.4349	0.3906	0.367	0.3659
Pou6f1	0.8105	0.5644	0.3162	0.5599	0.6681	0.5575	0.5519	0.3504	0.3665	0.4397	0.2796	0.5706	0.4648
Stat3	0.8322	0.3677	0.3429	0.4564	0.531	0.5498	0.4812	0.4967	0.4842	0.3532	0.3674	0.4687	0.7688
Tax1bp1	0.7691	0.6931	0.2662	0.494	0.5766	0.4337	0.5375	0.4859	0.4517	0.3488	0.268	0.5948	0.5807
Tfap2b	0.9832	0.5807	0.4412	0.4621	0.4808	0.4644	0.4408	0.4415	0.4431	0.439	0.4388	0.4436	0.4409
Thrb	0.8685	0.3845	0.4234	0.6313	0.6885	0.5163	0.382	0.4709	0.5136	0.4377	0.4145	0.455	0.3139
Tshz1	0.8121	0.4403	0.3913	0.7516	0.626	0.4199	0.3477	0.3859	0.3863	0.5839	0.4163	0.4085	0.5303
Zfp397	0.8451	0.4937	0.3711	0.5688	0.4966	0.6725	0.4755	0.5622	0.5476	0.3321	0.263	0.4609	0.4108
Zfp507	0.9095	0.6023	0.5541	0.5261	0.5039	0.5918	0.4265	0.364	0.4582	0.4071	0.3185	0.4074	0.4305
Zfp512	0.7587	0.4394	0.1941	0.6256	0.5531	0.6553	0.5288	0.4724	0.5111	0.4943	0.2675	0.5635	0.4362
Zfp810	0.8058	0.5177	0.7572	0.5209	0.453	0.4288	0.3628	0.4372	0.4733	0.228	0.5126	0.5538	0.4489
Zfp846	0.7789	0.5543	0.3426	0.5665	0.6289	0.5718	0.563	0.4922	0.4998	0.3206	0.2374	0.5993	0.3446
Zfp934	0.8266	0.503	0.4731	0.4732	0.4688	0.6619	0.4692	0.361	0.4891	0.317	0.5655	0.6348	0.2568
Aebp2	0.3986	0.755	0.6672	0.4268	0.6675	0.7018	0.444	0.5283	0.4311	0.3561	0.4791	0.3364	0.3081
Bhlhe22	0.6063	0.7892	0.7087	0.457	0.5445	0.4214	0.3638	0.3708	0.3676	0.3687	0.3637	0.6791	0.4592
Clock	0.6294	0.7651	0.289	0.5452	0.5714	0.3034	0.529	0.5453	0.5188	0.5067	0.2194	0.6038	0.4736
Crebl2	0.3519	0.7611	0.231	0.4882	0.7192	0.5795	0.4725	0.4378	0.4828	0.4219	0.4714	0.6802	0.4023
Deaf1	0.6284	0.7894	0.4904	0.5488	0.4579	0.5791	0.3353	0.2474	0.4354	0.5549	0.2773	0.5659	0.5899
Hif1a	0.4925	0.9478	0.4492	0.3967	0.5982	0.3857	0.4511	0.4448	0.5027	0.4013	0.3703	0.5139	0.5461
Mbd1	0.5134	0.8141	0.353	0.7265	0.5207	0.4748	0.4261	0.6291	0.3624	0.4644	0.2753	0.5114	0.4287
Mef2c	0.4993	0.9197	0.5634	0.4992	0.5536	0.3727	0.4174	0.3942	0.4259	0.3879	0.6409	0.4289	0.3969
Myt1	0.5226	0.7764	0.3152	0.3259	0.4591	0.3945	0.4545	0.5413	0.4668	0.5622	0.3121	0.6377	0.7316
Myt1l	0.7474	0.7787	0.6676	0.5757	0.5694	0.389	0.4304	0.3501	0.3782	0.3922	0.4312	0.3792	0.4109
Nfia	0.4555	0.7745	0.3029	0.4579	0.6438	0.4653	0.3922	0.5007	0.4934	0.3805	0.3083	0.5745	0.7505
Nfib	0.3944	0.7512	0.3735	0.4504	0.7361	0.4084	0.3501	0.5165	0.6335	0.3535	0.3538	0.5037	0.6748
Pparg	0.5068	0.8404	0.3299	0.4242	0.6867	0.4333	0.5557	0.467	0.4989	0.3958	0.6387	0.4251	0.2974
Satb1	0.2967	0.7724	0.4984	0.4449	0.5078	0.5149	0.3773	0.466	0.629	0.2649	0.5057	0.471	0.751
Tfap2a	0.6574	0.8924	0.5941	0.5052	0.6077	0.4125	0.4046	0.4047	0.4062	0.4019	0.403	0.4051	0.4052
Tmf1	0.4687	0.8093	0.2015	0.4915	0.4874	0.4794	0.6853	0.3604	0.468	0.5626	0.3834	0.6098	0.4927
Ubp1	0.6962	0.8184	0.3024	0.5452	0.4116	0.504	0.4497	0.4137	0.3977	0.4118	0.3455	0.6695	0.5344
Zeb1	0.6782	0.7653	0.646	0.4865	0.5521	0.3671	0.3193	0.3573	0.5452	0.2581	0.438	0.4906	0.5963
Zfp142	0.275	0.7784	0.5255	0.3636	0.3405	0.3335	0.5486	0.6614	0.4575	0.4523	0.5823	0.676	0.5054
Zfp444	0.5559	0.7603	0.2055	0.4774	0.5732	0.3335	0.5614	0.6191	0.5301	0.5041	0.267	0.5655	0.547
Zfpm2	0.6228	0.8386	0.4975	0.552	0.6818	0.4906	0.3586	0.3582	0.3695	0.3658	0.4082	0.3765	0.5799
Ahr	0.5116	0.54	0.9472	0.5333	0.5099	0.4169	0.3925	0.3726	0.474	0.4229	0.5797	0.3911	0.4083
Arntl	0.5553	0.7263	0.7918	0.432	0.5084	0.3864	0.3632	0.3579	0.4171	0.3246	0.6607	0.4134	0.563
Csdc2	0.5529	0.7551	0.8442	0.3217	0.4312	0.369	0.4722	0.4074	0.5196	0.3682	0.5237	0.4906	0.4443
D130040H23Rik	0.5122	0.6692	0.7698	0.5138	0.618	0.4897	0.2786	0.3151	0.4371	0.2715	0.4648	0.5517	0.6086
D630045J12Rik	0.4499	0.5173	0.796	0.6309	0.4751	0.5472	0.4922	0.4705	0.5244	0.6683	0.4076	0.2003	0.3205
Esrra	0.7769	0.614	0.7801	0.3339	0.5936	0.3472	0.4767	0.3756	0.44	0.3824	0.4598	0.5083	0.4113
Foxp2	0.4489	0.45	0.989	0.4515	0.4481	0.5632	0.4492	0.4499	0.4508	0.4481	0.4522	0.4483	0.4507
Gtf2ird1	0.5519	0.5966	0.8656	0.4446	0.4841	0.4716	0.3765	0.3601	0.4285	0.4476	0.7152	0.4153	0.3425
Hoxa3	0.423	0.6343	0.9582	0.4331	0.426	0.4576	0.4314	0.4317	0.4312	0.5182	0.5018	0.4273	0.4262
Hsf1	0.4201	0.684	0.8005	0.4216	0.3921	0.5131	0.3054	0.3359	0.5715	0.3827	0.4593	0.6911	0.5228
Id2	0.4382	0.482	0.9856	0.43	0.4463	0.4383	0.4322	0.4314	0.4351	0.436	0.5409	0.499	0.5049
Ikzf2	0.4342	0.5858	0.9566	0.4237	0.4696	0.4097	0.4315	0.4156	0.4346	0.4062	0.5944	0.4711	0.467
Klf10	0.4594	0.4781	0.9444	0.5285	0.4042	0.4433	0.4014	0.4047	0.4045	0.4074	0.4399	0.5704	0.6137
L3mbtl3	0.5813	0.4778	0.8432	0.5707	0.3591	0.3926	0.4089	0.3913	0.4711	0.5186	0.7032	0.499	0.2833
Mier1	0.4363	0.5971	0.8295	0.427	0.6275	0.3538	0.4873	0.4437	0.5714	0.6155	0.4853	0.3957	0.2299
Mlxip	0.5131	0.525	0.9575	0.4269	0.4299	0.4223	0.341	0.3809	0.5392	0.4528	0.4964	0.4842	0.5307
Ncoa1	0.3368	0.5069	0.8282	0.3915	0.4623	0.4404	0.484	0.4637	0.8029	0.4055	0.4804	0.5253	0.372
Nfe2l3	0.5393	0.5005	0.9172	0.5127	0.5758	0.3666	0.4318	0.4424	0.4118	0.4684	0.2706	0.542	0.5209
Paxbp1	0.4515	0.4974	0.9832	0.4337	0.4561	0.4581	0.5051	0.5288	0.4371	0.5037	0.4268	0.4207	0.3978
Pou2f1	0.4673	0.6808	0.7914	0.4527	0.4993	0.3379	0.4289	0.4565	0.5212	0.2708	0.3308	0.6127	0.6496
Prdm5	0.4103	0.4104	0.8968	0.4359	0.5067	0.5257	0.5118	0.5235	0.6581	0.3842	0.3996	0.541	0.296
Rora	0.4749	0.7162	0.8857	0.4255	0.4595	0.4055	0.4067	0.4069	0.4523	0.4085	0.6274	0.4104	0.4207
Runx2	0.3925	0.3914	0.9161	0.5509	0.4703	0.6351	0.4643	0.4176	0.4917	0.4613	0.5797	0.365	0.3641
Smad2	0.5336	0.545	0.8232	0.5284	0.5555	0.4544	0.5062	0.4983	0.534	0.4725	0.5858	0.2751	0.188
Sox5	0.4448	0.4466	0.9963	0.5135	0.4565	0.4698	0.4478	0.4655	0.4597	0.4508	0.4503	0.4427	0.4557
Thap12	0.4101	0.5189	0.9651	0.4755	0.458	0.4971	0.3791	0.4026	0.3735	0.5299	0.5383	0.4831	0.4688
Tshz2	0.4803	0.4498	0.9632	0.572	0.4264	0.4166	0.4667	0.4271	0.4299	0.5879	0.4477	0.4153	0.4172
Tub	0.4931	0.6066	0.9363	0.6001	0.4585	0.4614	0.3775	0.3614	0.4119	0.4193	0.4354	0.4939	0.4445
Zfp608	0.6105	0.6218	0.8842	0.446	0.46	0.3827	0.4135	0.3733	0.3941	0.3335	0.4328	0.5772	0.5704
Zfp697	0.4988	0.3385	0.8483	0.4382	0.599	0.5759	0.5496	0.4028	0.4715	0.6806	0.4205	0.339	0.3373
Zfp710	0.4591	0.4186	0.821	0.5245	0.4349	0.4491	0.3926	0.4107	0.3419	0.4674	0.3778	0.6287	0.7738
Zkscan3	0.5198	0.5709	0.9133	0.4674	0.5888	0.4972	0.4365	0.5345	0.3951	0.2773	0.4466	0.4817	0.3709
Ar	0.4122	0.5261	0.669	0.751	0.5659	0.5105	0.3589	0.3658	0.5274	0.3518	0.747	0.402	0.3124
Prdm11	0.532	0.6484	0.2632	0.7558	0.6845	0.6154	0.4694	0.365	0.4525	0.4458	0.311	0.573	0.384
Rfx3	0.4021	0.5283	0.3492	0.8546	0.5395	0.419	0.5015	0.4985	0.6992	0.3742	0.3052	0.4438	0.5848
Zbtb38	0.4407	0.2473	0.6193	0.8169	0.5389	0.5949	0.3119	0.3806	0.3986	0.483	0.6271	0.4972	0.5436
Zfp523	0.5749	0.5203	0.4079	0.8481	0.6574	0.238	0.5054	0.5399	0.4219	0.5462	0.3538	0.488	0.3983
Adnp	0.714	0.7266	0.4366	0.4963	0.7855	0.456	0.372	0.5217	0.4348	0.4297	0.28	0.4194	0.4273
Esrrb	0.4285	0.4195	0.3772	0.557	0.8595	0.4449	0.6873	0.6705	0.4634	0.4308	0.3871	0.3812	0.3931
Nfrkb	0.6337	0.5298	0.2897	0.4775	0.7844	0.5844	0.5235	0.4676	0.4253	0.4634	0.1841	0.5394	0.5972
Smad3	0.7353	0.6744	0.5639	0.4496	0.8243	0.4265	0.4394	0.4025	0.3883	0.3778	0.3899	0.4271	0.4009
Sox11	0.4735	0.7032	0.3781	0.517	0.7533	0.3663	0.5222	0.4553	0.4029	0.7287	0.5192	0.2509	0.4294
Zfp410	0.5784	0.5539	0.2546	0.4393	0.8068	0.4882	0.621	0.5786	0.5838	0.532	0.321	0.3023	0.4402
Zfp423	0.5271	0.7742	0.3311	0.5016	0.8084	0.4736	0.4316	0.4248	0.6332	0.3929	0.4162	0.37	0.4152
Zfp800	0.4603	0.4259	0.3267	0.6129	0.8046	0.4454	0.5118	0.5455	0.604	0.6593	0.2719	0.5174	0.3142
Zfp983	0.4247	0.452	0.3525	0.5186	0.8287	0.5396	0.5389	0.5916	0.5566	0.5455	0.3737	0.5828	0.1948
Arnt2	0.594	0.5207	0.3625	0.587	0.6315	0.882	0.3801	0.3521	0.4771	0.3673	0.4321	0.3891	0.5243
Ciz1	0.4842	0.4676	0.2188	0.469	0.497	0.8497	0.561	0.5997	0.5586	0.5722	0.2945	0.4673	0.4603
E4f1	0.527	0.4153	0.3464	0.5859	0.5768	0.8096	0.4599	0.3596	0.5716	0.7168	0.3827	0.4494	0.299
Lcorl	0.2954	0.6216	0.362	0.44	0.7225	0.7695	0.4818	0.4635	0.5813	0.2617	0.4504	0.5433	0.5069
Litaf	0.5398	0.42	0.2443	0.6277	0.5728	0.778	0.626	0.5503	0.6151	0.4207	0.3427	0.4432	0.3193
Mecom	0.4585	0.4366	0.4365	0.4525	0.4549	0.9956	0.4535	0.4599	0.464	0.5137	0.4768	0.456	0.4416
Pax8	0.4533	0.4533	0.4533	0.4594	0.5021	0.998	0.4538	0.4533	0.4552	0.4533	0.4557	0.456	0.4533
Pou6f2	0.7667	0.4417	0.4841	0.4198	0.4342	0.8893	0.4166	0.4247	0.4171	0.4117	0.5033	0.4302	0.4605
Preb	0.5334	0.718	0.3387	0.6028	0.5357	0.7594	0.5013	0.4072	0.4261	0.4246	0.2143	0.4329	0.6056
Tada2a	0.509	0.671	0.5094	0.4958	0.622	0.7787	0.3697	0.316	0.4554	0.2275	0.592	0.3985	0.5549
Trerf1	0.392	0.4007	0.325	0.539	0.4666	0.8537	0.5531	0.587	0.5074	0.693	0.4631	0.3237	0.3959
Zbtb25	0.5054	0.5979	0.2399	0.4923	0.5733	0.8277	0.4527	0.5102	0.457	0.3694	0.3394	0.6784	0.4562
Zeb2	0.4494	0.4462	0.4311	0.4366	0.439	0.8845	0.4326	0.4366	0.4402	0.4324	0.4346	0.7858	0.4511
Zfp1	0.4921	0.5679	0.4458	0.4817	0.4142	0.8287	0.4895	0.4048	0.4312	0.3877	0.252	0.5715	0.733
Zfp141	0.6613	0.4015	0.5671	0.6152	0.3287	0.77	0.5332	0.3792	0.6196	0.5167	0.4879	0.3887	0.2311
Zfp239	0.5999	0.5278	0.5467	0.5565	0.6113	0.8757	0.3765	0.3768	0.489	0.3783	0.4942	0.3188	0.3485
Zfp282	0.6343	0.4479	0.3398	0.5013	0.5223	0.8052	0.4394	0.6494	0.5507	0.2205	0.3479	0.5271	0.5142
Zfp318	0.7158	0.5481	0.415	0.5885	0.6224	0.7747	0.4001	0.4593	0.3159	0.4852	0.3876	0.527	0.2604
Zfp426	0.4075	0.4864	0.326	0.5201	0.6628	0.7524	0.5148	0.5962	0.3783	0.3147	0.3034	0.7075	0.5299
Zfp445	0.5064	0.4114	0.2689	0.5999	0.5526	0.7912	0.5686	0.4564	0.5202	0.6341	0.2138	0.5374	0.4392
Zfp644	0.5077	0.5467	0.3072	0.6419	0.5534	0.7735	0.5116	0.5663	0.5978	0.282	0.2478	0.4197	0.5444
Zfp692	0.534	0.5567	0.1703	0.676	0.5974	0.7914	0.4816	0.497	0.4569	0.4825	0.479	0.3406	0.4367
Zfp719	0.4913	0.5779	0.7305	0.4819	0.3921	0.7974	0.4689	0.3826	0.2992	0.623	0.3427	0.5348	0.3776
Zfp763	0.5287	0.4387	0.2963	0.5561	0.4933	0.889	0.4962	0.4909	0.4771	0.3439	0.3345	0.5238	0.6317
Zfp770	0.7225	0.5511	0.3311	0.5254	0.6007	0.8263	0.4559	0.5341	0.4337	0.4361	0.3192	0.4015	0.3624
Zfp942	0.4084	0.3555	0.3717	0.3717	0.463	0.8592	0.5423	0.5862	0.5564	0.528	0.2791	0.6018	0.5767
Zfp948	0.4703	0.364	0.3897	0.4134	0.4618	0.7828	0.5701	0.51	0.7296	0.6376	0.5475	0.3263	0.2968
Zfp955b	0.403	0.3743	0.3133	0.666	0.4699	0.7789	0.5487	0.6307	0.4447	0.7067	0.3865	0.3607	0.4165
Zfp975	0.6195	0.6647	0.3591	0.4905	0.5924	0.7648	0.5064	0.6213	0.4299	0.469	0.2131	0.4097	0.3596
Zgpat	0.4556	0.5514	0.3423	0.4613	0.5682	0.7864	0.574	0.7659	0.4908	0.3259	0.3119	0.4669	0.3993
Arid5a	0.4254	0.428	0.4221	0.412	0.4062	0.3945	0.7802	0.7427	0.5003	0.7553	0.4168	0.4085	0.4079
Atoh7	0.4139	0.4376	0.4071	0.4203	0.4271	0.4414	0.979	0.5601	0.4703	0.4598	0.4955	0.5023	0.4857
Creb3l2	0.3665	0.3467	0.3856	0.481	0.458	0.5829	0.8054	0.5444	0.6669	0.7036	0.4386	0.3549	0.3656
Ebf1	0.391	0.389	0.3886	0.3939	0.3908	0.4088	0.8162	0.6345	0.631	0.7369	0.4568	0.4291	0.4334
Ebf2	0.4492	0.4452	0.4452	0.4496	0.4471	0.4446	0.9866	0.4619	0.5729	0.452	0.4538	0.4462	0.4459
Gm14326	0.4419	0.3324	0.3101	0.4529	0.4662	0.5264	0.8341	0.6359	0.6986	0.4906	0.3306	0.5088	0.4715
Gm14399	0.3151	0.3503	0.3682	0.4556	0.4246	0.7003	0.7549	0.6621	0.6273	0.599	0.4937	0.3852	0.3636
Gm14410	0.4295	0.3427	0.3508	0.4628	0.3849	0.6386	0.843	0.6444	0.6332	0.5299	0.4696	0.367	0.4036
Nfatc3	0.4271	0.4564	0.3905	0.4049	0.4855	0.4634	0.9579	0.51	0.5355	0.5782	0.3695	0.5036	0.4174
Tox	0.4239	0.4248	0.4253	0.4413	0.4437	0.6587	0.9552	0.4401	0.4657	0.4412	0.4875	0.4644	0.4282
Camta1	0.4119	0.4342	0.3809	0.5951	0.5614	0.5154	0.5299	0.9036	0.4044	0.5987	0.4732	0.3307	0.3605
Creb5	0.5342	0.6402	0.3542	0.3687	0.6224	0.3527	0.492	0.7644	0.439	0.3364	0.3496	0.5198	0.7266
Esrrg	0.4332	0.4265	0.3035	0.4818	0.5436	0.486	0.6407	0.8844	0.4877	0.6064	0.3733	0.4902	0.3428
Hdx	0.5477	0.5505	0.2898	0.4773	0.5014	0.5312	0.6853	0.8118	0.5736	0.5051	0.3313	0.4123	0.2827
Hivep1	0.4585	0.4783	0.2259	0.4855	0.4916	0.4759	0.5324	0.7763	0.6285	0.3938	0.2784	0.6198	0.655
Hmg20b	0.4326	0.3174	0.3157	0.439	0.4117	0.5674	0.6576	0.7908	0.5203	0.744	0.43	0.4187	0.4546
Jdp2	0.4024	0.4314	0.498	0.4763	0.4816	0.3062	0.6848	0.8517	0.4643	0.5416	0.6376	0.3737	0.3504
Lcor	0.3788	0.3815	0.3736	0.4459	0.4923	0.6914	0.6201	0.7933	0.7011	0.4598	0.3377	0.3788	0.4457
Lrrfip2	0.4747	0.3886	0.3358	0.5263	0.5281	0.6011	0.5641	0.8253	0.5574	0.6696	0.3356	0.3863	0.3072
Mafg	0.4772	0.4215	0.3076	0.4043	0.452	0.5826	0.6778	0.7538	0.5394	0.7289	0.4918	0.3637	0.2995
Mkrn2	0.5268	0.3835	0.2239	0.5302	0.5436	0.5849	0.7108	0.7807	0.4551	0.5136	0.3118	0.5281	0.4071
Mkx	0.5816	0.3947	0.3604	0.5391	0.509	0.5609	0.7049	0.7528	0.5386	0.6002	0.4115	0.2659	0.2804
Nfatc2	0.3451	0.3569	0.5211	0.6581	0.4723	0.7121	0.3754	0.8472	0.4459	0.4781	0.4102	0.4306	0.4469
Nr3c2	0.4591	0.2615	0.243	0.531	0.6163	0.5739	0.6161	0.8179	0.5474	0.4472	0.4224	0.4832	0.4809
Prox1	0.4081	0.5524	0.3988	0.421	0.531	0.4434	0.7342	0.8868	0.4062	0.4068	0.4109	0.4047	0.4958
Rcor1	0.3636	0.371	0.3298	0.5014	0.5277	0.5199	0.56	0.9171	0.5917	0.4687	0.3881	0.4296	0.5315
Rcor3	0.4864	0.4325	0.2764	0.4078	0.4869	0.7137	0.623	0.782	0.6614	0.4479	0.4331	0.4083	0.3405
Six4	0.4233	0.3768	0.4696	0.4452	0.4238	0.4389	0.6952	0.8725	0.646	0.5241	0.4494	0.3698	0.3656
Smad1	0.3886	0.5107	0.4851	0.3917	0.5424	0.5329	0.6998	0.8464	0.5164	0.2237	0.4379	0.4735	0.4509
Stat1	0.4059	0.3607	0.4684	0.3818	0.3819	0.5133	0.6513	0.9018	0.5605	0.4714	0.3533	0.5553	0.4944
Tcf25	0.4989	0.4476	0.255	0.5177	0.5629	0.498	0.586	0.7761	0.3891	0.7758	0.3878	0.3922	0.4129
Tfcp2	0.4949	0.344	0.2737	0.5722	0.6022	0.4702	0.6111	0.7918	0.5621	0.5	0.2797	0.6192	0.3789
Zfp369	0.6686	0.4499	0.4271	0.4229	0.4742	0.7083	0.5065	0.7857	0.311	0.5846	0.2769	0.4	0.4842
Zfp738	0.5261	0.4108	0.3386	0.3766	0.565	0.5477	0.5898	0.7769	0.6025	0.7214	0.322	0.364	0.3587
Zfp827	0.4932	0.2573	0.4592	0.4879	0.4123	0.5121	0.644	0.7527	0.5818	0.7386	0.4467	0.4292	0.2851
Zfp938	0.4548	0.5365	0.1806	0.5155	0.5169	0.5664	0.5176	0.8012	0.4609	0.7068	0.3813	0.4585	0.4032
Bnc2	0.4283	0.4261	0.4256	0.4273	0.4255	0.4303	0.5795	0.7878	0.8591	0.4276	0.4296	0.4265	0.4268
Dach2	0.4202	0.4143	0.3938	0.4081	0.4008	0.5862	0.5107	0.4257	0.8967	0.452	0.4055	0.4735	0.7125
Ebf3	0.4141	0.4153	0.415	0.4183	0.4157	0.4203	0.7704	0.7292	0.7869	0.4345	0.4461	0.4179	0.4161
Foxk1	0.5085	0.3385	0.3067	0.4379	0.5114	0.5884	0.7107	0.5298	0.7816	0.6264	0.3145	0.3571	0.4886
Mbd2	0.5475	0.6791	0.2344	0.3636	0.433	0.3032	0.6832	0.5424	0.7501	0.5382	0.519	0.4505	0.4559
Mef2a	0.4275	0.4519	0.2877	0.4657	0.4844	0.4659	0.586	0.632	0.8308	0.5662	0.2454	0.601	0.4555
Rreb1	0.6567	0.6403	0.5741	0.6978	0.4787	0.3498	0.4005	0.3859	0.7669	0.332	0.4243	0.4651	0.3278
Tead1	0.4106	0.4539	0.4198	0.4327	0.4561	0.5508	0.6035	0.7589	0.8461	0.3859	0.3911	0.3735	0.417
2010315B03Rik	0.4928	0.4862	0.2901	0.5387	0.4997	0.5835	0.6172	0.5713	0.4584	0.8547	0.282	0.4794	0.3459
AU041133	0.3339	0.5723	0.2856	0.3691	0.5034	0.6108	0.6475	0.6027	0.549	0.7966	0.3998	0.5023	0.3271
Arnt	0.3063	0.4026	0.4075	0.3821	0.3828	0.4645	0.6716	0.5912	0.5725	0.8602	0.397	0.5541	0.5076
Bach1	0.4195	0.4133	0.3316	0.3986	0.4658	0.4656	0.7315	0.6135	0.5988	0.8218	0.5038	0.3928	0.3434
Baz2a	0.5061	0.4113	0.2583	0.2834	0.4316	0.5763	0.7591	0.5045	0.5589	0.7607	0.4263	0.5491	0.4743
Bbx	0.4832	0.3603	0.3253	0.4527	0.4607	0.4069	0.5871	0.5416	0.5803	0.9192	0.3734	0.5204	0.4889
Capn15	0.3415	0.3251	0.7651	0.4299	0.4616	0.5524	0.5226	0.4993	0.4408	0.8274	0.5219	0.3494	0.4627
Cic	0.6062	0.5729	0.1626	0.3786	0.5262	0.4753	0.5289	0.5362	0.3839	0.7657	0.3796	0.6498	0.534
E2f3	0.5738	0.256	0.4601	0.3358	0.3515	0.6033	0.6239	0.6418	0.59	0.7569	0.507	0.4862	0.3137
Gatad2a	0.4409	0.4434	0.3489	0.4624	0.4792	0.5162	0.7284	0.6326	0.4965	0.7616	0.6083	0.3201	0.2615
Gm14296	0.3913	0.3782	0.3581	0.3869	0.4184	0.6646	0.7161	0.62	0.5479	0.7883	0.4772	0.3784	0.3746
Gm15446	0.4003	0.2747	0.3751	0.6503	0.453	0.6626	0.5835	0.649	0.4883	0.7815	0.3774	0.4185	0.3857
Hlf	0.5765	0.5188	0.4165	0.4752	0.5123	0.3502	0.4728	0.5681	0.4584	0.9023	0.5879	0.3177	0.3433
Hmgxb3	0.5137	0.5308	0.2709	0.5316	0.6524	0.4164	0.6131	0.5975	0.4059	0.8182	0.2932	0.4123	0.4439
Hsf4	0.3771	0.3558	0.3455	0.496	0.422	0.5878	0.6575	0.5892	0.5528	0.8611	0.5004	0.4018	0.3529
Irf3	0.4103	0.3996	0.213	0.4259	0.4045	0.6482	0.5799	0.4315	0.6059	0.7915	0.5645	0.6177	0.4076
Mafb	0.4226	0.4007	0.3963	0.4061	0.4039	0.4514	0.6623	0.7882	0.5443	0.7959	0.3959	0.4161	0.4162
Nfat5	0.2904	0.538	0.4539	0.2456	0.6261	0.4055	0.5761	0.5339	0.4856	0.8507	0.5462	0.4646	0.4834
Nfyc	0.4192	0.4018	0.32	0.4071	0.5162	0.5097	0.7076	0.7157	0.5409	0.7844	0.3295	0.439	0.4089
Nr6a1	0.3881	0.3557	0.3457	0.4955	0.4897	0.5992	0.6414	0.6878	0.5793	0.7658	0.5276	0.3189	0.3052
Peg3	0.4544	0.3515	0.2596	0.5771	0.5396	0.6066	0.581	0.6865	0.485	0.7817	0.4853	0.319	0.3729
Phtf1	0.45	0.4226	0.3369	0.5015	0.451	0.6205	0.6326	0.5866	0.5792	0.8313	0.4807	0.3121	0.295
Pknox1	0.4674	0.3988	0.3337	0.5671	0.428	0.5369	0.6666	0.3822	0.4505	0.8895	0.3863	0.5744	0.4186
Rarb	0.4444	0.4001	0.3863	0.4237	0.4351	0.464	0.7155	0.5169	0.6604	0.86	0.403	0.4031	0.3875
Rbck1	0.5303	0.4286	0.2679	0.4611	0.5335	0.3589	0.5869	0.5324	0.5061	0.9118	0.4322	0.5216	0.4287
Rcor2	0.4327	0.4122	0.4043	0.4215	0.506	0.4106	0.5975	0.509	0.634	0.9304	0.4261	0.4075	0.4082
Rere	0.3318	0.4037	0.5076	0.3221	0.4343	0.5965	0.5681	0.5201	0.434	0.8751	0.3439	0.5914	0.5713
Scrt1	0.4774	0.5149	0.3329	0.4604	0.377	0.5066	0.5908	0.7804	0.4043	0.7853	0.2812	0.4993	0.4895
Tcf3	0.3192	0.4216	0.3822	0.5681	0.4182	0.6612	0.6904	0.5558	0.474	0.7511	0.2324	0.5666	0.4593
Tshz3	0.44	0.4208	0.4953	0.4791	0.4075	0.4506	0.6081	0.4003	0.6065	0.9397	0.4571	0.3849	0.41
Zbtb17	0.4233	0.4572	0.3491	0.6158	0.415	0.5824	0.4869	0.6932	0.6229	0.7967	0.3312	0.3067	0.4196
Zbtb7c	0.3826	0.4031	0.7254	0.3932	0.3848	0.5497	0.6544	0.4422	0.4233	0.8011	0.6047	0.3671	0.3684
Zfp27	0.3913	0.5178	0.2563	0.3621	0.4095	0.647	0.6366	0.6764	0.5674	0.755	0.3336	0.5049	0.442
Zfp438	0.4332	0.3914	0.4848	0.3611	0.4386	0.4178	0.7142	0.594	0.5325	0.8756	0.3629	0.4876	0.4063
Zfp52	0.4869	0.3949	0.3694	0.4388	0.3964	0.3755	0.5855	0.6719	0.6928	0.8352	0.4062	0.4763	0.3702
Zfp64	0.4897	0.428	0.2928	0.4599	0.4478	0.5879	0.6922	0.6496	0.5681	0.7855	0.4529	0.3261	0.3194
Zfp654	0.3124	0.3995	0.3129	0.4316	0.4927	0.5914	0.6688	0.679	0.6144	0.7715	0.3602	0.4049	0.4608
Zfp664	0.5693	0.5169	0.2896	0.6167	0.6042	0.5431	0.5084	0.5886	0.4926	0.7842	0.251	0.4366	0.299
Zfp871	0.6244	0.5787	0.3267	0.3755	0.5345	0.5701	0.5767	0.4442	0.4102	0.8053	0.2126	0.5643	0.4768
Zfp943	0.4003	0.3753	0.4555	0.4697	0.4454	0.6229	0.6155	0.6776	0.4309	0.8386	0.5114	0.3059	0.351
2610008E11Rik	0.4226	0.5144	0.6017	0.4119	0.4965	0.4397	0.3885	0.3678	0.3686	0.3797	0.8964	0.6346	0.5776
Aff1	0.3391	0.431	0.6941	0.4773	0.5305	0.4901	0.4352	0.4943	0.4396	0.6468	0.8453	0.3413	0.3354
Bcl11a	0.4304	0.4326	0.4312	0.4326	0.4312	0.6092	0.6175	0.432	0.4391	0.4349	0.9469	0.4309	0.4316
Casz1	0.4432	0.3934	0.3946	0.6448	0.4603	0.6656	0.4005	0.7214	0.4365	0.4183	0.7963	0.3605	0.3646
Lhx9	0.4401	0.4543	0.4439	0.4448	0.4413	0.4401	0.5245	0.4517	0.4822	0.4945	0.9925	0.4457	0.4443
Onecut1	0.4422	0.4458	0.4422	0.4523	0.4492	0.4807	0.4435	0.5785	0.4457	0.4422	0.9844	0.4494	0.4438
Onecut2	0.4662	0.4164	0.4142	0.4606	0.4341	0.4253	0.5216	0.5671	0.4319	0.5734	0.9624	0.4134	0.4133
Pbx1	0.6756	0.4531	0.5456	0.6397	0.5428	0.3879	0.4057	0.3658	0.5933	0.3665	0.8213	0.3293	0.3734
Pou3f2	0.4105	0.4068	0.3983	0.5894	0.4218	0.5362	0.6325	0.4315	0.4998	0.4076	0.9292	0.418	0.4184
Rorb	0.4406	0.4436	0.4405	0.4763	0.4472	0.4841	0.5151	0.4532	0.4679	0.4414	0.9946	0.4451	0.4502
Zfhx3	0.4378	0.438	0.4382	0.4633	0.4429	0.4674	0.4647	0.486	0.4979	0.4968	0.9941	0.4353	0.4375
Zfhx4	0.4085	0.3978	0.3862	0.4056	0.4065	0.4766	0.3927	0.399	0.434	0.5791	0.8378	0.7314	0.6447
Zfp322a	0.4483	0.4937	0.6148	0.4332	0.4575	0.4621	0.4449	0.4247	0.4306	0.3933	0.9687	0.4699	0.4583
Arid1b	0.4795	0.4375	0.3787	0.4928	0.5613	0.4027	0.4361	0.3897	0.5249	0.4195	0.3561	0.8388	0.7823
Arid4a	0.351	0.5402	0.3228	0.6265	0.5094	0.4708	0.4193	0.4338	0.491	0.4014	0.3777	0.843	0.7131
Arid4b	0.4827	0.6073	0.2725	0.5965	0.5511	0.5469	0.5393	0.4916	0.4868	0.3832	0.1832	0.7599	0.5991
Baz2b	0.401	0.4143	0.2669	0.495	0.4706	0.4344	0.6388	0.6958	0.4384	0.5409	0.3087	0.7883	0.6069
Cebpz	0.5573	0.6193	0.4626	0.4291	0.481	0.4477	0.3963	0.4285	0.3861	0.4787	0.2648	0.8405	0.708
Cnbp	0.5512	0.6768	0.3583	0.5143	0.5036	0.4175	0.416	0.407	0.395	0.3804	0.3457	0.8017	0.7324
Csde1	0.5102	0.6373	0.3763	0.4935	0.6088	0.4421	0.439	0.5386	0.3049	0.5108	0.2163	0.7755	0.6467
Dach1	0.6077	0.4801	0.3822	0.3718	0.3774	0.3481	0.594	0.5694	0.5479	0.4293	0.3273	0.8582	0.6066
Dmtf1	0.638	0.575	0.3211	0.5592	0.4869	0.4018	0.4827	0.4501	0.4313	0.3449	0.3041	0.794	0.7108
Eomes	0.4529	0.4579	0.4493	0.4565	0.4552	0.4506	0.4511	0.4501	0.4484	0.4522	0.4486	0.9943	0.5329
Foxj3	0.5536	0.4979	0.2628	0.5208	0.5538	0.5463	0.4733	0.4094	0.3566	0.6708	0.298	0.8253	0.5313
Gabpb1	0.5725	0.6015	0.3508	0.5603	0.5808	0.5651	0.4664	0.5004	0.3727	0.2607	0.262	0.7516	0.6553
Gpbp1l1	0.4571	0.4949	0.3308	0.5165	0.4468	0.4803	0.4796	0.5093	0.565	0.5962	0.1706	0.803	0.6501
Gtf2i	0.5341	0.3402	0.7352	0.4735	0.3839	0.5308	0.4754	0.4201	0.3665	0.6398	0.4554	0.8143	0.3309
Hivep3	0.3686	0.4191	0.453	0.5196	0.5374	0.5296	0.2966	0.4844	0.4225	0.5133	0.4422	0.9287	0.5848
Hmgb1	0.492	0.4635	0.3078	0.4646	0.4382	0.5681	0.4888	0.6134	0.4165	0.5421	0.2208	0.7958	0.6886
Klf3	0.5405	0.4702	0.279	0.43	0.5405	0.4791	0.4483	0.7225	0.3881	0.5357	0.5377	0.8257	0.3026
Kmt2c	0.5321	0.6288	0.2257	0.4373	0.5397	0.5128	0.5455	0.4909	0.5274	0.4319	0.2475	0.8098	0.5707
Lmx1a	0.4427	0.441	0.4401	0.4404	0.4409	0.439	0.4412	0.4407	0.4423	0.439	0.4409	0.9255	0.7262
Meis1	0.3101	0.383	0.6248	0.4707	0.3904	0.4427	0.451	0.3254	0.4712	0.6286	0.5465	0.8566	0.5989
Mga	0.4873	0.6584	0.324	0.4842	0.6217	0.3895	0.4755	0.429	0.457	0.4365	0.2626	0.7963	0.678
Ncor2	0.4806	0.318	0.2434	0.5691	0.4503	0.474	0.5526	0.638	0.5931	0.6273	0.3113	0.7823	0.4599
Nfe2l1	0.6939	0.5828	0.3529	0.5263	0.507	0.5025	0.4596	0.506	0.2115	0.3518	0.4721	0.8094	0.524
Nrf1	0.4527	0.5736	0.2011	0.5927	0.4607	0.5405	0.5117	0.6355	0.4219	0.4817	0.2588	0.758	0.6111
Pknox2	0.5801	0.489	0.4163	0.621	0.4915	0.482	0.3923	0.4162	0.4513	0.3212	0.3443	0.8934	0.6014
Rbpj	0.408	0.3994	0.5249	0.4955	0.4644	0.5716	0.3742	0.6218	0.4255	0.3411	0.322	0.7802	0.7712
Smad7	0.6057	0.5834	0.627	0.4937	0.6357	0.4017	0.3875	0.3271	0.4791	0.3151	0.4696	0.8272	0.3473
Son	0.4426	0.518	0.7493	0.3717	0.4223	0.3522	0.4905	0.4574	0.342	0.5499	0.3466	0.7688	0.6887
Srebf2	0.6103	0.438	0.3857	0.4891	0.459	0.4137	0.4446	0.2114	0.5966	0.6487	0.4406	0.8321	0.5301
Stat5b	0.5118	0.6635	0.3389	0.4753	0.5052	0.4535	0.4038	0.4123	0.6105	0.2881	0.3625	0.8068	0.6676
Thap2	0.4632	0.7013	0.3732	0.3974	0.6123	0.4229	0.459	0.4514	0.4752	0.4292	0.2571	0.8006	0.6574
Thap3	0.5402	0.5502	0.4716	0.5467	0.4672	0.4235	0.415	0.3607	0.4616	0.3114	0.3624	0.8093	0.7801
Trps1	0.53	0.5866	0.4852	0.6276	0.3843	0.2771	0.3381	0.5483	0.4291	0.3292	0.5466	0.8327	0.5852
Uncx	0.439	0.5188	0.3971	0.4367	0.4304	0.3829	0.4012	0.5483	0.6183	0.3936	0.3769	0.8923	0.6647
Yy1	0.4029	0.5804	0.3592	0.5068	0.5585	0.3288	0.5536	0.4132	0.4346	0.6745	0.2569	0.7673	0.6633
Zbtb20	0.3804	0.7307	0.2838	0.3468	0.4608	0.5775	0.4756	0.4796	0.4596	0.4129	0.4963	0.8338	0.5622
Zfp131	0.4054	0.7361	0.3078	0.4971	0.5847	0.4105	0.4878	0.4802	0.3757	0.3839	0.375	0.778	0.6779
Zfp207	0.5653	0.6394	0.4156	0.4588	0.5072	0.3433	0.4411	0.4233	0.4817	0.3996	0.2891	0.823	0.7125
Zfp609	0.5829	0.4827	0.3956	0.2759	0.4049	0.5513	0.3935	0.4633	0.4538	0.4158	0.4989	0.7943	0.7869
Zfp639	0.3005	0.56	0.585	0.6395	0.6285	0.2787	0.5888	0.4244	0.4147	0.3129	0.4437	0.771	0.5524
Zfp74	0.4243	0.4441	0.4903	0.6636	0.661	0.4832	0.3649	0.2956	0.4169	0.454	0.3402	0.7931	0.6687
Zfp869	0.3955	0.6988	0.3782	0.4426	0.6393	0.4887	0.4688	0.5461	0.3708	0.337	0.3362	0.8223	0.5755
Zfp950	0.4573	0.535	0.4018	0.5234	0.4853	0.4539	0.4405	0.383	0.4148	0.4269	0.4311	0.962	0.585
Zhx3	0.3871	0.4823	0.3262	0.3736	0.3935	0.5908	0.56	0.5579	0.4896	0.5281	0.3534	0.899	0.5585
Zmat1	0.591	0.568	0.4089	0.5426	0.5731	0.4269	0.4828	0.2774	0.6219	0.5448	0.2893	0.8222	0.351
Zscan26	0.6195	0.65	0.4228	0.5989	0.532	0.3175	0.5676	0.4033	0.4767	0.2337	0.3491	0.7687	0.5602
Zzz3	0.4485	0.5205	0.4678	0.4457	0.5757	0.3169	0.5025	0.4979	0.4953	0.4283	0.3105	0.923	0.5674
Arid1a	0.4029	0.3454	0.5746	0.4877	0.4494	0.428	0.5067	0.3665	0.3515	0.7508	0.396	0.6383	0.8022
Bcl11b	0.4284	0.4255	0.4055	0.427	0.4466	0.6522	0.4234	0.4336	0.4212	0.4277	0.7287	0.4093	0.871
Bcl6	0.4677	0.6063	0.3151	0.3719	0.3999	0.3079	0.4806	0.3894	0.5555	0.6776	0.5404	0.5579	0.8298
Camta2	0.4256	0.5534	0.3782	0.5213	0.5412	0.4866	0.279	0.4475	0.3114	0.5971	0.4311	0.7146	0.8129
Ctcf	0.56	0.642	0.3622	0.5062	0.5268	0.4257	0.4316	0.4125	0.424	0.3731	0.2998	0.7241	0.8119
Cux1	0.4502	0.5699	0.4396	0.5343	0.5871	0.3705	0.4056	0.4152	0.4275	0.3323	0.4064	0.6846	0.8768
Dnajc1	0.3904	0.5936	0.4331	0.3504	0.4159	0.3637	0.5383	0.4918	0.4683	0.432	0.4357	0.7096	0.8772
Etv1	0.482	0.463	0.4455	0.446	0.4578	0.4653	0.4492	0.4534	0.4537	0.4526	0.446	0.4873	0.9981
Foxn3	0.4134	0.7866	0.3976	0.3716	0.5635	0.4892	0.5304	0.543	0.4218	0.3335	0.3609	0.4822	0.8062
Foxo3	0.4676	0.7418	0.3674	0.4022	0.6108	0.4774	0.4256	0.439	0.4103	0.3414	0.3574	0.6895	0.7696
Gabpb2	0.5312	0.5757	0.3579	0.5209	0.5604	0.385	0.4388	0.4415	0.4301	0.3953	0.295	0.7779	0.7904
Gpbp1	0.5151	0.6368	0.3799	0.4398	0.56	0.3184	0.4507	0.4513	0.4501	0.4683	0.2946	0.7247	0.8103
Hivep2	0.3312	0.4808	0.3797	0.5813	0.4774	0.4756	0.4215	0.506	0.7021	0.4707	0.2811	0.5432	0.8494
Jarid2	0.4313	0.4525	0.5393	0.4148	0.4472	0.4392	0.4288	0.4295	0.4234	0.4167	0.4161	0.8206	0.8405
Klf13	0.4437	0.5518	0.4797	0.513	0.4668	0.4033	0.39	0.4026	0.4525	0.3779	0.4045	0.7132	0.9008
Klf7	0.3198	0.4761	0.2235	0.4014	0.5463	0.5502	0.4242	0.3864	0.5549	0.5943	0.5477	0.7129	0.7623
Klf9	0.4868	0.6163	0.2979	0.4439	0.5271	0.4396	0.4589	0.4693	0.4311	0.4188	0.353	0.684	0.8733
Mecp2	0.3498	0.6193	0.3496	0.5767	0.5395	0.3976	0.4634	0.4538	0.4612	0.4662	0.2888	0.7586	0.7754
Mxd4	0.3438	0.6595	0.4028	0.5075	0.4858	0.4652	0.4283	0.4318	0.3438	0.6467	0.3093	0.6878	0.7877
Mxi1	0.5563	0.616	0.2813	0.367	0.5814	0.4695	0.4319	0.5271	0.3859	0.3667	0.3982	0.7499	0.7686
Ncor1	0.3243	0.4792	0.4093	0.3609	0.4907	0.3856	0.5941	0.6532	0.5537	0.5651	0.2525	0.665	0.7662
Nfic	0.4636	0.4247	0.367	0.5827	0.4259	0.4564	0.4245	0.5489	0.4281	0.336	0.4365	0.7563	0.8493
Nfix	0.5095	0.6135	0.3881	0.4272	0.5916	0.3858	0.3932	0.4023	0.4829	0.3711	0.3824	0.6912	0.8611
Nr2c2	0.4873	0.7217	0.4014	0.5117	0.5599	0.4129	0.4134	0.4551	0.4188	0.3447	0.2968	0.6856	0.7907
Pax6	0.4183	0.4212	0.4052	0.412	0.4181	0.4562	0.4044	0.5141	0.7715	0.3999	0.4004	0.653	0.8259
Pms1	0.5957	0.5099	0.3639	0.4474	0.5237	0.3677	0.5075	0.4813	0.5225	0.4048	0.2561	0.6649	0.8544
Prdm10	0.469	0.6316	0.3212	0.4776	0.5322	0.5116	0.4805	0.4726	0.4507	0.4821	0.2309	0.5685	0.8714
Purb	0.5451	0.6625	0.3944	0.4175	0.5304	0.4216	0.4421	0.5017	0.3896	0.3443	0.3153	0.7582	0.7771
Setbp1	0.4639	0.3911	0.3044	0.6508	0.5292	0.4721	0.4639	0.6503	0.4828	0.3743	0.3159	0.5579	0.8433
St18	0.463	0.4745	0.4485	0.45	0.4691	0.4677	0.4488	0.4514	0.4522	0.4536	0.4513	0.4708	0.999
Tcf12	0.6634	0.5834	0.3002	0.4597	0.5431	0.4697	0.4154	0.4681	0.5167	0.3494	0.2731	0.6762	0.7815
Tef	0.3261	0.5847	0.2356	0.5659	0.5039	0.469	0.5455	0.4037	0.4678	0.7011	0.3959	0.4934	0.8074
Zbtb46	0.4684	0.5688	0.7197	0.4216	0.4846	0.352	0.3858	0.3851	0.3993	0.3621	0.443	0.7483	0.7613
Zfhx2	0.5394	0.5249	0.462	0.4878	0.489	0.5072	0.4705	0.3586	0.3748	0.3637	0.3402	0.6994	0.8827
Zfp91	0.5088	0.6005	0.3562	0.397	0.5923	0.422	0.4754	0.5804	0.4515	0.3102	0.3032	0.7043	0.7981
Zfx	0.5442	0.4882	0.5637	0.5146	0.5126	0.4176	0.382	0.437	0.4656	0.3521	0.2728	0.6912	0.8584
Zic1	0.4597	0.5	0.4282	0.455	0.4698	0.4199	0.4226	0.4215	0.4442	0.4159	0.4173	0.7309	0.915
Zic4	0.455	0.4837	0.4314	0.467	0.4593	0.4219	0.4345	0.4305	0.465	0.4174	0.4222	0.657	0.9551

### Sheet: CAMs
Table 6. Related to Figures 6d-g
Cell-type specificity scores of CAMs (Z-score)
	Golgi	SSC	Cartwheel	Vertical	L-stellate	D-stellate	Bushy_Atoh7	Bushy_Hhip	T-stellate	Octopus	Fusiform	UBC	GC
Cdh4	0.8564	0.5084	0.5857	0.5144	0.433	0.7426	0.396	0.3462	0.4666	0.4466	0.4052	0.3483	0.4507
Chst1	0.8023	0.579	0.4571	0.6817	0.7432	0.3909	0.4035	0.3714	0.4686	0.4171	0.4025	0.376	0.4067
Cttnbp2	0.7956	0.462	0.7669	0.4844	0.4898	0.3951	0.4011	0.4193	0.4606	0.3482	0.6825	0.4426	0.352
Efna5	0.813	0.3482	0.3034	0.2922	0.4011	0.5439	0.4879	0.549	0.5802	0.4104	0.4969	0.6079	0.666
Epha10	0.8235	0.6251	0.3182	0.6172	0.5969	0.6315	0.376	0.3513	0.5106	0.4226	0.4458	0.333	0.4484
Neo1	0.7957	0.6829	0.3567	0.447	0.7203	0.4143	0.6129	0.4461	0.4578	0.4471	0.3356	0.399	0.3847
Plxnc1	0.787	0.5928	0.7868	0.4455	0.3915	0.4241	0.3901	0.4094	0.4233	0.407	0.3792	0.645	0.4184
Ptprt	0.7531	0.7391	0.3684	0.5521	0.6652	0.572	0.5753	0.4352	0.3731	0.3667	0.3651	0.3631	0.3717
Sema6d	0.8784	0.6254	0.3469	0.3748	0.4545	0.4106	0.4588	0.4681	0.3886	0.423	0.4137	0.6033	0.6536
Sgcd	0.8881	0.429	0.3473	0.4083	0.3625	0.5099	0.4442	0.507	0.6321	0.5783	0.4708	0.5913	0.3312
Tpst1	0.8044	0.4877	0.3686	0.5312	0.5614	0.4405	0.4613	0.3748	0.698	0.5709	0.2509	0.3572	0.593
Kit	0.6294	0.8628	0.4432	0.4305	0.7564	0.4204	0.4246	0.4167	0.4193	0.4365	0.4185	0.4219	0.4198
Lrrc7	0.6434	0.7898	0.5726	0.6934	0.5023	0.5415	0.383	0.5152	0.4666	0.3349	0.4499	0.3026	0.3048
Ndst3	0.6154	0.7553	0.4561	0.5434	0.6883	0.4021	0.3368	0.3326	0.3317	0.3927	0.3898	0.6735	0.5823
Ntn1	0.7753	0.8569	0.4981	0.422	0.5955	0.415	0.4209	0.421	0.421	0.4213	0.4171	0.4193	0.4168
Plxna2	0.4647	0.7882	0.5999	0.6814	0.6869	0.4003	0.3391	0.3504	0.494	0.3916	0.3685	0.3693	0.5659
Ptprk	0.7061	0.9197	0.4402	0.469	0.4585	0.5206	0.4127	0.4122	0.4159	0.4135	0.4101	0.508	0.4135
Ptprz1	0.5111	0.8942	0.4014	0.4663	0.7513	0.4589	0.4067	0.4051	0.4273	0.427	0.5005	0.4194	0.4309
Sgce	0.4529	0.7553	0.5913	0.5911	0.452	0.3754	0.5271	0.544	0.624	0.2743	0.2239	0.445	0.6439
Cdh12	0.4723	0.3912	0.8097	0.6059	0.4518	0.4359	0.3953	0.3252	0.5826	0.3219	0.6032	0.7082	0.3969
Cdh6	0.4411	0.5126	0.9901	0.4609	0.4456	0.4348	0.4709	0.4557	0.441	0.4481	0.5292	0.4333	0.4366
Cdh8	0.4161	0.6358	0.9036	0.4191	0.4545	0.4675	0.4175	0.4091	0.4457	0.4055	0.4252	0.4176	0.6829
Chst11	0.3036	0.5439	0.7598	0.3698	0.3899	0.417	0.4237	0.379	0.5475	0.6971	0.5616	0.3865	0.7205
Dmd	0.4078	0.5314	0.9391	0.4085	0.4221	0.6017	0.4241	0.3913	0.4446	0.3973	0.5589	0.4205	0.5526
Kirrel3	0.695	0.6355	0.7509	0.4953	0.4722	0.4432	0.2983	0.2796	0.4839	0.2818	0.5795	0.557	0.5278
Lrrc8d	0.6473	0.5041	0.8778	0.4453	0.5982	0.4428	0.3356	0.4968	0.4034	0.5965	0.4335	0.3788	0.3398
Mfhas1	0.6282	0.4896	0.8075	0.5264	0.6025	0.3472	0.3586	0.4268	0.3739	0.2628	0.5687	0.4612	0.6465
Nlgn2	0.4418	0.6284	0.8071	0.4342	0.4157	0.5141	0.5664	0.7344	0.3588	0.3433	0.3032	0.5018	0.4509
Plxna4	0.4652	0.5021	0.9652	0.5057	0.409	0.4352	0.3635	0.5262	0.5505	0.4059	0.4866	0.4027	0.4821
Ptprn	0.4841	0.6924	0.8371	0.4544	0.3301	0.476	0.3337	0.2655	0.5414	0.5401	0.5019	0.549	0.4943
Ptprr	0.3395	0.3566	0.7971	0.3984	0.3816	0.4424	0.5945	0.5329	0.5125	0.6347	0.3964	0.3791	0.7343
Sema4a	0.5196	0.5483	0.9444	0.457	0.4281	0.4181	0.3846	0.3824	0.4178	0.5408	0.6011	0.4514	0.4063
Sema4g	0.6219	0.759	0.7762	0.4097	0.5312	0.411	0.3534	0.359	0.4265	0.3261	0.5098	0.6039	0.4124
Sema6a	0.4957	0.4528	0.9716	0.429	0.5019	0.5228	0.3995	0.4263	0.4447	0.3909	0.4085	0.5374	0.5188
St6galnac5	0.4039	0.5069	0.9251	0.4613	0.4117	0.4269	0.4154	0.4178	0.4216	0.4299	0.4198	0.6528	0.607
Epha5	0.3609	0.4935	0.622	0.7845	0.54	0.4929	0.6492	0.3526	0.3436	0.5273	0.6684	0.3453	0.3198
Ephb2	0.586	0.6556	0.3172	0.7519	0.7284	0.5581	0.4476	0.5413	0.4412	0.3658	0.4065	0.2899	0.4104
Carmil1	0.5562	0.5639	0.3394	0.6423	0.863	0.5444	0.4284	0.4754	0.5825	0.4221	0.3215	0.3319	0.4289
Cdh22	0.4518	0.4584	0.4141	0.5681	0.9724	0.4239	0.4633	0.5541	0.4811	0.416	0.4364	0.4178	0.4426
Kirrel	0.6811	0.7246	0.4048	0.4067	0.8412	0.4272	0.4114	0.4078	0.4597	0.4054	0.5313	0.399	0.3998
Pcdh10	0.3967	0.7781	0.3775	0.5782	0.8398	0.5321	0.4749	0.4009	0.4764	0.3874	0.4562	0.4014	0.4004
Sdk1	0.4544	0.5924	0.3303	0.3802	0.8553	0.3919	0.6919	0.3726	0.5896	0.5394	0.4613	0.3862	0.4545
Sdk2	0.6155	0.6069	0.3683	0.5557	0.8304	0.4387	0.4135	0.4157	0.7101	0.385	0.4254	0.3675	0.3674
St3gal4	0.6316	0.5905	0.3821	0.4758	0.8278	0.3823	0.3915	0.3695	0.4882	0.3842	0.4413	0.7327	0.4024
Cdh18	0.393	0.4381	0.3488	0.4012	0.5224	0.9301	0.4725	0.5905	0.5983	0.5294	0.4523	0.4048	0.4185
Cdh9	0.3981	0.5172	0.3964	0.645	0.5311	0.9375	0.463	0.4135	0.4275	0.4835	0.4953	0.3941	0.3978
Cntn6	0.2929	0.5076	0.4506	0.386	0.5272	0.8437	0.475	0.6051	0.5599	0.419	0.6557	0.2822	0.4949
Epha6	0.5512	0.4048	0.3577	0.4201	0.363	0.8986	0.4784	0.3732	0.5818	0.5523	0.461	0.6424	0.4156
Lrrc8b	0.6643	0.4863	0.3911	0.5773	0.5239	0.8058	0.3762	0.3531	0.4493	0.3473	0.4889	0.3337	0.7029
Lrrcc1	0.4928	0.5175	0.5429	0.6416	0.5605	0.8735	0.481	0.2917	0.5646	0.3413	0.4178	0.3985	0.3763
Nxph1	0.471	0.4598	0.4066	0.4334	0.5134	0.9835	0.456	0.4392	0.5444	0.4788	0.4066	0.4638	0.4434
Robo2	0.5126	0.3714	0.4034	0.688	0.4274	0.8959	0.4937	0.4072	0.5989	0.4047	0.4743	0.4534	0.3691
St6gal2	0.3859	0.5888	0.4328	0.6009	0.7583	0.7861	0.3875	0.5973	0.3331	0.4168	0.4295	0.4163	0.3667
Carmil3	0.5339	0.6241	0.2653	0.4969	0.5685	0.5613	0.7659	0.4418	0.5312	0.689	0.2907	0.3594	0.3719
Cntn5	0.3962	0.3813	0.3928	0.4425	0.3968	0.4069	0.8382	0.6054	0.6877	0.6462	0.5423	0.3834	0.3801
Sema5a	0.4007	0.4082	0.4193	0.5296	0.4543	0.4033	0.9176	0.4689	0.4894	0.4129	0.4771	0.7061	0.4127
Sema7a	0.4051	0.4115	0.3455	0.396	0.4665	0.4975	0.7518	0.7274	0.6081	0.7034	0.4974	0.314	0.3758
Cbln4	0.4218	0.4318	0.4043	0.417	0.4186	0.4413	0.6258	0.9421	0.5568	0.5566	0.4098	0.4469	0.4272
Cdh20	0.4144	0.4138	0.4007	0.3998	0.4107	0.5855	0.5058	0.9155	0.6642	0.5337	0.4324	0.4117	0.4119
Hs6st2	0.498	0.4939	0.4037	0.5531	0.5552	0.7614	0.5835	0.7813	0.4804	0.3804	0.3862	0.2762	0.3467
Lrrc20	0.4362	0.4119	0.4032	0.4857	0.4914	0.4852	0.715	0.8084	0.6109	0.5677	0.4971	0.348	0.2396
Nfasc	0.3633	0.4402	0.4533	0.4659	0.5946	0.5347	0.613	0.7795	0.4733	0.729	0.469	0.3343	0.2498
Ptprs	0.4783	0.4719	0.6734	0.4133	0.4193	0.4122	0.4606	0.796	0.3696	0.6978	0.6251	0.2846	0.3979
Sema3e	0.4313	0.5026	0.4098	0.5605	0.5248	0.6162	0.4138	0.9456	0.414	0.4514	0.41	0.4011	0.4189
Sema4b	0.5065	0.5066	0.347	0.4479	0.4386	0.5165	0.6031	0.8538	0.4458	0.6458	0.2996	0.5754	0.3134
Slit3	0.3816	0.3746	0.4298	0.6959	0.402	0.4396	0.4283	0.8696	0.5852	0.4287	0.3823	0.4599	0.6223
St3gal3	0.4737	0.2953	0.275	0.5996	0.5912	0.6692	0.5643	0.7898	0.5177	0.514	0.3097	0.4726	0.4279
Tpst2	0.45	0.4413	0.3622	0.5571	0.5361	0.3463	0.6609	0.8886	0.5968	0.395	0.4442	0.3849	0.4367
Cdh13	0.6605	0.6889	0.3067	0.3995	0.4546	0.5903	0.3524	0.5939	0.764	0.4579	0.4596	0.2811	0.4907
Cdh7	0.4351	0.5201	0.2632	0.525	0.5861	0.3634	0.6711	0.5269	0.8239	0.3446	0.4931	0.3666	0.581
Chst8	0.2825	0.3609	0.4068	0.6323	0.4035	0.4348	0.6649	0.4845	0.7585	0.3835	0.637	0.6607	0.3901
Kitl	0.4517	0.4177	0.5035	0.4851	0.4758	0.3869	0.7378	0.4005	0.8953	0.4258	0.5174	0.4073	0.3952
Lrrc4c	0.4359	0.5156	0.3089	0.4597	0.5482	0.5159	0.5427	0.6739	0.8655	0.5324	0.3582	0.317	0.4262
Ndst4	0.4295	0.4312	0.4293	0.4291	0.494	0.8121	0.4396	0.4333	0.859	0.4293	0.4352	0.4479	0.4306
Ptprd	0.3655	0.3698	0.3872	0.3642	0.3834	0.5071	0.6092	0.4837	0.7989	0.5463	0.7841	0.4793	0.4214
Ptpru	0.5352	0.601	0.3584	0.4531	0.5687	0.5935	0.3338	0.366	0.8256	0.3199	0.3614	0.5492	0.6344
Sema3a	0.3979	0.4217	0.3994	0.4103	0.3952	0.4704	0.6191	0.4119	0.8867	0.5775	0.3993	0.6788	0.4318
Cdh2	0.3014	0.4689	0.3927	0.3024	0.3921	0.4988	0.7468	0.6127	0.5473	0.7709	0.3954	0.4827	0.588
Cntnap1	0.4054	0.3358	0.226	0.559	0.4299	0.621	0.6065	0.6593	0.5045	0.7717	0.4061	0.3949	0.5798
Dcc	0.3774	0.4005	0.3788	0.4222	0.382	0.455	0.6493	0.5319	0.4355	0.9181	0.5006	0.5782	0.4707
Drc3	0.5577	0.3284	0.37	0.6133	0.4197	0.6361	0.5825	0.5245	0.5171	0.8498	0.3771	0.361	0.3627
Epha7	0.3888	0.5156	0.4759	0.4458	0.4451	0.3105	0.5999	0.4918	0.5301	0.914	0.3405	0.5808	0.4612
Hs6st1	0.4804	0.4974	0.3288	0.5193	0.4981	0.4446	0.4783	0.5542	0.4423	0.9607	0.4745	0.3779	0.4436
Lrrc19	0.397	0.4375	0.2742	0.6036	0.5628	0.4279	0.5308	0.5271	0.5826	0.8658	0.4666	0.5272	0.2968
Lrrc4	0.3577	0.3919	0.3534	0.5442	0.3452	0.4734	0.6031	0.5214	0.4762	0.8901	0.3864	0.5493	0.6077
Lrrc45	0.7552	0.4481	0.3501	0.5876	0.5004	0.5844	0.4421	0.5244	0.4971	0.7686	0.4577	0.3192	0.2651
Lrrc49	0.3812	0.3739	0.479	0.5372	0.388	0.5794	0.56	0.7153	0.5323	0.8399	0.4223	0.3456	0.346
Lrrc9	0.4241	0.4221	0.4221	0.4289	0.4287	0.4431	0.6846	0.5892	0.4378	0.9237	0.4427	0.4269	0.4261
Ntng2	0.4056	0.4173	0.4027	0.4141	0.4164	0.448	0.6669	0.7102	0.4557	0.8729	0.4479	0.4345	0.4079
Plxna1	0.5046	0.3366	0.3571	0.5028	0.4739	0.5325	0.6664	0.6951	0.4499	0.8285	0.3625	0.3458	0.4442
Robo1	0.3793	0.3736	0.3937	0.722	0.46	0.668	0.4709	0.5234	0.4055	0.809	0.5731	0.3597	0.362
Sntb2	0.396	0.3796	0.3524	0.4353	0.4317	0.5397	0.7508	0.6319	0.5634	0.8148	0.3805	0.4194	0.4045
St3gal1	0.4093	0.3955	0.3946	0.4309	0.422	0.6243	0.5259	0.7276	0.4234	0.8673	0.3987	0.4832	0.3974
Cdh10	0.4653	0.6602	0.3027	0.5433	0.441	0.7466	0.5361	0.3719	0.3784	0.4597	0.7765	0.3324	0.4858
Cntn4	0.3335	0.7048	0.6638	0.5879	0.5093	0.4234	0.4182	0.4565	0.5942	0.3479	0.7661	0.3115	0.3828
Cntnap5a	0.4237	0.3988	0.4164	0.5915	0.5507	0.4022	0.4039	0.5526	0.547	0.5075	0.9327	0.3885	0.3844
Cttn	0.4641	0.6675	0.3736	0.6078	0.5014	0.4682	0.5087	0.4053	0.3726	0.5856	0.8578	0.3845	0.3028
Lrrc8c	0.4819	0.3247	0.649	0.4812	0.4308	0.7193	0.4575	0.5761	0.482	0.484	0.7769	0.2362	0.4005
Nrcam	0.6764	0.3684	0.5894	0.4433	0.3569	0.6189	0.3978	0.3573	0.5449	0.384	0.8363	0.3781	0.5483
Pcdh17	0.362	0.4046	0.4559	0.3706	0.4021	0.5208	0.6075	0.5989	0.4646	0.7055	0.847	0.373	0.3874
Plxdc1	0.4849	0.4468	0.4841	0.4913	0.4482	0.4647	0.4571	0.4434	0.4517	0.4409	0.9966	0.4449	0.4452
Sema5b	0.3604	0.449	0.7332	0.5788	0.448	0.5021	0.4294	0.5076	0.4205	0.4199	0.8764	0.4051	0.3696
Slit2	0.4133	0.4271	0.5648	0.4218	0.4932	0.58	0.4065	0.4393	0.5749	0.4185	0.9464	0.4087	0.4055
Cdh11	0.4654	0.4715	0.6186	0.4185	0.4662	0.4946	0.4232	0.4261	0.4275	0.4161	0.4848	0.9658	0.4218
Cntn3	0.3829	0.6129	0.5257	0.5973	0.3609	0.3854	0.3834	0.352	0.46	0.4116	0.4694	0.7818	0.7766
Cntnap4	0.5199	0.469	0.4074	0.4854	0.4967	0.4666	0.4191	0.407	0.4119	0.4658	0.4226	0.9761	0.5524
Ephb1	0.4489	0.3998	0.3704	0.4691	0.3921	0.476	0.4665	0.6139	0.4438	0.4328	0.5622	0.9494	0.4751
Hs3st2	0.4232	0.4413	0.4191	0.4245	0.4446	0.4249	0.5638	0.4414	0.7645	0.4271	0.4232	0.8816	0.4208
Hs3st4	0.4242	0.4544	0.4219	0.6648	0.4375	0.4277	0.4179	0.4177	0.4218	0.4159	0.423	0.8954	0.6779
Jam3	0.3442	0.4715	0.4948	0.4676	0.398	0.5455	0.4652	0.418	0.44	0.5715	0.3367	0.9136	0.6335
Ntng1	0.4238	0.4637	0.3704	0.6494	0.749	0.3754	0.4289	0.4252	0.6563	0.4244	0.3777	0.7769	0.379
Ptprm	0.4529	0.498	0.4321	0.4185	0.4057	0.464	0.4684	0.3994	0.4822	0.4564	0.4594	0.9734	0.5896
Sema4d	0.4775	0.6353	0.5186	0.6733	0.4184	0.3704	0.3413	0.2552	0.5218	0.3457	0.5984	0.7718	0.5723
Unc5a	0.3425	0.4704	0.3784	0.7485	0.5936	0.5904	0.3874	0.4266	0.6205	0.3319	0.3401	0.755	0.5147
Utrn	0.4826	0.5834	0.3819	0.419	0.5281	0.4395	0.4009	0.3835	0.5326	0.3774	0.5767	0.9375	0.4569
Adgrl1	0.6486	0.666	0.4003	0.5027	0.5073	0.4505	0.3729	0.3885	0.3837	0.3327	0.3612	0.7168	0.7689
Cbln1	0.4507	0.4895	0.4288	0.4273	0.4706	0.4276	0.4268	0.4552	0.4641	0.4154	0.4176	0.6849	0.9416
Cbln3	0.555	0.5452	0.4324	0.434	0.4916	0.4534	0.4252	0.4223	0.4057	0.4203	0.4029	0.5472	0.9648
Cntn1	0.4018	0.4567	0.3734	0.4818	0.5541	0.4962	0.3758	0.489	0.5193	0.3883	0.3802	0.6752	0.9082
Cntn2	0.4258	0.4952	0.3252	0.5984	0.5462	0.6045	0.3422	0.3977	0.3186	0.5716	0.3906	0.6725	0.8113
Cntnap2	0.3571	0.2268	0.6896	0.489	0.3991	0.7205	0.5088	0.4384	0.4138	0.458	0.5127	0.5273	0.7587
Epha3	0.4332	0.7594	0.4316	0.4391	0.4328	0.4602	0.4225	0.4189	0.4576	0.4239	0.4189	0.5046	0.8972
Hs3st1	0.4245	0.5529	0.355	0.5084	0.5948	0.3873	0.3616	0.4694	0.4015	0.3839	0.7804	0.4693	0.811
Lrrc3b	0.4716	0.5211	0.4295	0.4433	0.4586	0.4809	0.4341	0.4356	0.47	0.4301	0.4348	0.4997	0.9907
Nlgn1	0.379	0.5703	0.3283	0.4025	0.5802	0.4	0.4488	0.536	0.5203	0.4037	0.4177	0.6086	0.9045
Nrp1	0.4572	0.7068	0.3353	0.4153	0.6275	0.3912	0.4904	0.4557	0.512	0.6156	0.3388	0.3421	0.8121
Nrxn1	0.5486	0.7269	0.3015	0.6045	0.6822	0.3784	0.3782	0.346	0.4483	0.3888	0.4496	0.4969	0.7501
Ntn4	0.4401	0.5718	0.5431	0.4369	0.4254	0.4426	0.4239	0.421	0.5875	0.3886	0.3825	0.4877	0.9487
Plxdc2	0.4296	0.3866	0.373	0.4443	0.4027	0.4961	0.7724	0.3878	0.4183	0.4552	0.5036	0.5806	0.8498
Ptpra	0.3329	0.5819	0.5588	0.4328	0.6559	0.6063	0.4707	0.4599	0.4564	0.2915	0.2571	0.6368	0.7589
Ptprg	0.6429	0.5096	0.393	0.3744	0.621	0.7161	0.4293	0.3567	0.502	0.4168	0.4916	0.2702	0.7764
Ptprj	0.5297	0.6162	0.4581	0.6028	0.5546	0.5253	0.3394	0.3299	0.4281	0.3848	0.2834	0.6232	0.8244
St3gal2	0.4602	0.4835	0.3651	0.5025	0.479	0.4674	0.4044	0.4642	0.3927	0.4787	0.4002	0.6676	0.9346
Unc5c	0.6675	0.7004	0.602	0.4602	0.5117	0.3739	0.3756	0.3597	0.4026	0.3169	0.3694	0.5949	0.7652
Ust	0.6459	0.4639	0.3433	0.5937	0.461	0.3487	0.4101	0.4565	0.6999	0.3493	0.4223	0.4723	0.8332
