## Extended Data Table 7 for "Molecular logic for cellular specializations that initiate the auditory parallel processing pathways"

### Sheet: principal neuron_TFs
Related to Fig 6c
Citations support the functions or expression during CN excitatory neuron development
TFs	progenitor cells (citations)	migrating precursor cells (citation)	differentiating neurons (citations)	early mature neurons (citations)
Atoh7		xx (s1, s4, s5)	xx (s1,s4)	x (s4, s5)
Ebf2	xx (s1)	xx (s1)	x (s1)
Tox	xx (s1)		x (s1)
Zfhx2	x (s1)	x (s1)	x (s1)
Camta1	x (s1)	x (s1)	x (s1)
Creb5	xx (s1)
Klf3	xx (s1)	x (s1)	x (s1)
Mxi1	xx (s1)	xx (s1)	xx (s1)
Rbpj	xx	xx	x
Tox2			x (s1)
Dach2	xx (s1)	x (s1)	x (s1)
Klf13	xx (s1)	xx (s1)	xx (s1)
Ncoa1	x (s1)	xx (s1)	xx (s1)
Nfix	xx (s1)	x (s1)	xx (s1)
Pax6	xx (s1,s7)	x (s1,s5,s7,s8)	xx (s1,s7)	x (s2, s5, s6,s9)
Zfp423	x (s1)	x (s1)	x (s1)
Zic1	xx (s1)	x (s1)	xx (s1,s10, s11)	x (s10)
Capn15	x (s1)
Sox11	xx (s1)	xx (s1)	xx (s1)
Tshz1	xx (s1)	x (s1)	x (s1)
Tshz2	x (s1)	x (s1)	x (s1)
Bcl11b		x (s1)
Ikzf2	xx (s1)	x (s1)	x (s1)
Lhx9	xx (s1)	x (s1)	x (s1,s3)
Mef2c	x (s1)	xx (s1)	x (s1)	x (s12)
Rora	x (s1)	x (s1)	x (s1, s13)	x (s1, s13)
Rorb	x (s1)	xx (s1)	x (s1, s13)	x (s1, s13)
Zfhx3	x (s1)	xx (s1)	x (s1)
	xx: strongly expressed in scRNA-seq, x: modestly expressed in scRNA-seq or with FISH staining
citations	details
s1	10.1016/j.devcel.2024.07.007	Jessica C. Butts, Sih-Rong Wu, Mark A. Durham, Ryan S. Dhindsa, Jean-Pierre Revelli, M. Cecilia Ljungberg, Olivier Saulnier, Madison E. McLaren, Michael D. Taylor, Huda Y. Zoghbi (2024). A single-cell transcriptomic map of the developing Atoh1 lineage identifies neural fate decisions and neuronal diversity in the hindbrain. Developmental Cell. DOI: 10.1016/j.devcel.2024.07.007
s2	10.1016/j.ydbio.2016.04.028	Xiaoyun Cai, Adam P. Kardon, Lindsey M. Snyder, Marissa S. Kuzirian, Sam Minestro, Luiza de Souza, Maria E. Rubio, Stephen M. Maricich, Sarah E. Ross (2016). Bhlhb5::flpo allele uncovers a requirement for Bhlhb5 for the development of the dorsal cochlear nucleus. Developmental Biology. DOI: 10.1016/j.ydbio.2016.04.028
s3	10.1016/j.neuron.2005.08.024	AVincent Y. Wang ∙ Matthew F. Rose ∙ Huda Y. Zoghbi. Math1 Expression Redefines the Rhombic Lip Derivatives and Reveals Novel Lineages within the Brainstem and Cerebellum
s4	10.1016/j.mcn.2007.09.006	Sara M. Saul, Joseph A. Brzezinski, Richard A. Altschuler, Susan E. Shore, Dellaney D. Rudolph, Lisa L. Kabara, Karin E. Halsey, Robert B. Hufnagel, Jianxun Zhou, David F. Dolan, Tom Glaser (2008). Math5 expression and function in the central auditory system. Molecular and Cellular Neuroscience. DOI: 10.1016/j.mcn.2007.09.006
s5	10.1007/s00441-023-03763-9	Ali Jason Saleh, Yannis Ahmed, Lars-Oliver Peters, Hans Gerd Nothwang (2023). Comparative expression analysis of the Atoh7 gene regulatory network in the mouse and chicken auditory hindbrain. Cell and Tissue Research. DOI: 10.1007/s00441-023-03763-9
s6	10.1523/JNEUROSCI.14-03-01395.1994	A Stoykova, P Gruss (1994). Roles of Pax-genes in developing and adult brain as suggested by expression patterns. The Journal of Neuroscience. DOI: 10.1523/JNEUROSCI.14-03-01395.1994
s7	10.1007/s00429-012-0397-2	Deyi Duan, Yuhong Fu, George Paxinos, Charles Watson (2013). Spatiotemporal expression patterns of Pax6 in the brain of embryonic, newborn, and adult mice. Brain Structure and Function. DOI: 10.1007/s00429-012-0397-2
s8	10.1242/dev.033480	Tomoyuki Fujiyama, Mayumi Yamada, Mami Terao, Toshio Terashima, Hiroyuki Hioki, Yukiko U. Inoue, Takayoshi Inoue, Norihisa Masuyama, Kunihiko Obata, Yuchio Yanagawa, Yoshiya Kawaguchi, Yo-ichi Nabeshima, Mikio Hoshino (2009). Inhibitory and excitatory subtypes of cochlear nucleus neurons are defined by distinct bHLH transcription factors, Ptf1a and Atoh1. Development. DOI: 10.1242/dev.033480
s9	10.1073/pnas.1307376110	Stefan Volkenstein, Kazuo Oshima, Saku T. Sinkkonen, C. Eduardo Corrales, Sam P. Most, Renjie Chai, Taha A. Jan, Renée van Amerongen, Alan G. Cheng, Stefan Heller (2013). Transient, afferent input-dependent, postnatal niche for neural progenitor cells in the cochlear nucleus. Proceedings of the National Academy of Sciences. DOI: 10.1073/pnas.1307376110
s10	10.1016/S0169-328X(00)00057-7	Jun Aruga, Kouji Shimoda, Katsuhiko Mikoshiba (2000). A 5′ segment of the mouse Zic1 gene contains a region specific enhancer for dorsal hindbrain and spinal cord. Molecular Brain Research. DOI: 10.1016/S0169-328X(00)00057-7
s11	10.1159/000017350	Anna Ivanova, Shigeki Yuasa (1998). Neuronal Migration and Differentiation in the Development of the Mouse Dorsal Cochlear Nucleus. Developmental Neuroscience. DOI: 10.1159/000017350
s12	10.1007/s00429-014-0934-2	V. Fuentes-Santamaría, J. C. Alvarado, L. Rodríguez-de la Rosa, S. Murillo-Cuesta, J. Contreras, J. M. Juiz, I. Varela-Nieto (2016). IGF-1 deficiency causes atrophic changes associated with upregulation of VGluT1 and downregulation of MEF2 transcription factors in the mouse cochlear nuclei. Brain Structure and Function. DOI: 10.1007/s00429-014-0934-2
s13	10.1177/002215540405200302	Hidetoshi Ino (2004). Immunohistochemical Characterization of the Orphan Nuclear Receptor RORα in the Mouse Nervous System. Journal of Histochemistry &amp; Cytochemistry. DOI: 10.1177/002215540405200302

### Sheet: inhibitory neuron_TFs
Related to Fig 6d
Citations support the functions of TFs in GABAergic or Glycinergic neuron development, cell fate specification or maintenance
TFs	citations
Foxn3	s1
Mef2c	s2; s3
Myt1	s4
Tfap2a	s5
Zfpm2	s6
Npas3	s7
Pax2	s8; s9; s10
Tfap2b	s5
Bcl11b	s11
Maf	s12; s13
Pax8	s8
Zeb2	s14
Rfx3	s15
Arid1b	s16
Smad3	s17
Ahr	s18
Foxp2	s19
Id2	s20
Sox5	s21
citations	details
s1	10.1242/dev.199484	Huanqing Zhang, Pei Zhuang, Ryan M. Welchko, Manhong Dai, Fan Meng, David L. Turner (2022). Regulation of retinal amacrine cell generation by miR-216b and Foxn3. Development. DOI: 10.1242/dev.199484
s2	10.1016/j.biopsych.2024.05.021	Claire Ward, Kaoutsar Nasrallah, Duy Tran, Ehsan Sabri, Arenski Vazquez, Lucas Sjulson, Pablo E. Castillo, Renata Batista-Brito (2024). Developmental Disruption of Mef2c in Medial Ganglionic Eminence–Derived Cortical Inhibitory Interneurons Impairs Cellular and Circuit Function. Biological Psychiatry. DOI: 10.1016/j.biopsych.2024.05.021
s3	10.1038/nature25999	Christian Mayer, Christoph Hafemeister, Rachel C. Bandler, Robert Machold, Renata Batista Brito, Xavier Jaglin, Kathryn Allaway, Andrew Butler, Gord Fishell, Rahul Satija (2018). Developmental diversification of cortical inhibitory interneurons. Nature. DOI: 10.1038/nature25999
s4	10.1038/nmeth.4291	Nan Yang, Soham Chanda, Samuele Marro, Yi-Han Ng, Justyna A Janas, Daniel Haag, Cheen Euong Ang, Yunshuo Tang, Quetzal Flores, Moritz Mall, Orly Wapinski, Mavis Li, Henrik Ahlenius, John L Rubenstein, Howard Y Chang, Arturo Alvarez Buylla, Thomas C Südhof, Marius Wernig (2017). Generation of pure GABAergic neurons by transcription factor programming. Nature Methods. DOI: 10.1038/nmeth.4291
s5	10.3389/fnmol.2017.00281	Norliyana Zainolabidin, Sandhya P. Kamath, Ayesha R. Thanawalla, Albert I. Chen (2017). Distinct Activities of Tfap2A and Tfap2B in the Specification of GABAergic Interneurons in the Developing Cerebellum. Frontiers in Molecular Neuroscience. DOI: 10.3389/fnmol.2017.00281
s6	10.1016/j.celrep.2020.108268	Francesca Morello, Daniel Borshagovski, Mantas Survila, Laura Tikker, Samir Sadik-Ogli, Anna Kirjavainen, Nuri Estartús, Laura Knaapi, Laura Lahti, Petri Törönen, Linas Mazutis, Alessio Delogu, Marjo Salminen, Kaia Achim, Juha Partanen (2020). Molecular Fingerprint and Developmental Regulation of the Tegmental GABAergic and Glutamatergic Neurons Derived from the Anterior Hindbrain. Cell Reports. …
s7	10.1016/j.neuron.2014.10.040	Amelia Stanco, Ramón Pla, Daniel Vogt, Yiran Chen, Shyamali Mandal, Jamie Walker, Robert F. Hunt, Susan Lindtner, Carolyn A. Erdman, Andrew A. Pieper, Steven P. Hamilton, Duan Xu, Scott C. Baraban, John L.R. Rubenstein (2014). NPAS1 Represses the Generation of Specific Subtypes of Cortical Interneurons. Neuron. DOI: 10.1016/j.neuron.2014.10.040
s8	10.1016/j.ydbio.2008.08.009	Manuel F. Batista, Katharine E. Lewis (2008). Pax2/8 act redundantly to specify glycinergic and GABAergic fates of multiple spinal interneurons. Developmental Biology. DOI: 10.1016/j.ydbio.2008.08.009
s9	10.1016/j.ydbio.2016.04.028	Xiaoyun Cai, Adam P. Kardon, Lindsey M. Snyder, Marissa S. Kuzirian, Sam Minestro, Luiza de Souza, Maria E. Rubio, Stephen M. Maricich, Sarah E. Ross (2016). Bhlhb5::flpo allele uncovers a requirement for Bhlhb5 for the development of the dorsal cochlear nucleus. Developmental Biology. DOI: 10.1016/j.ydbio.2016.04.028
s10	10.1016/j.neuron.2006.03.014	Anna F. Farago, Rajeshwar B. Awatramani, Susan M. Dymecki (2006). Assembly of the Brainstem Cochlear Nuclear Complex Is Revealed by Intersectional and Subtractive Genetic Fate Maps. Neuron. DOI: 10.1016/j.neuron.2006.03.014
s11	10.3389/fncel.2017.00089	Matthew J. Lennon, Simon P. Jones, Michael D. Lovelace, Gilles J. Guillemin, Bruce J. Brew (2017). Bcl11b—A Critical Neurodevelopmental Transcription Factor—Roles in Health and Disease. Frontiers in Cellular Neuroscience. DOI: 10.3389/fncel.2017.00089
s12	10.7554/eLife.54903	Emily Ling-Lin Pai, Jin Chen, Siavash Fazel Darbandi, Frances S Cho, Jiapei Chen, Susan Lindtner, Julia S Chu, Jeanne T Paz, Daniel Vogt, Mercedes F Paredes, John LR Rubenstein (2020). Maf and Mafb control mouse pallial interneuron fate and maturation through neuropsychiatric disease gene regulation. eLife. DOI: 10.7554/eLife.54903
s13	10.1016/j.celrep.2019.01.031	Emily Ling-Lin Pai, Daniel Vogt, Alexandra Clemente-Perez, Gabriel L. McKinsey, Frances S. Cho, Jia Sheng Hu, Matt Wimer, Anirban Paul, Siavash Fazel Darbandi, Ramon Pla, Tomasz J. Nowakowski, Lisa V. Goodrich, Jeanne T. Paz, John L.R. Rubenstein (2019). Mafb and c-Maf Have Prenatal Compensatory and Postnatal Antagonistic Roles in Cortical Interneuron Fate and Function. Cell Reports. DOI: 10.1016…
s14	10.1007/s00018-018-2972-z	Kangxin Jin, Mengqing Xiang (2019). Transcription factor Ptf1a in development, diseases and reprogramming. Cellular and Molecular Life Sciences. DOI: 10.1007/s00018-018-2972-z
s15	10.1016/j.isci.2024.109967	Gareth Chapman, Julianna Determan, Haley Jetter, Komal Kaushik, Ramachandran Prakasam, Kristen L. Kroll (2024). Defining cis-regulatory elements and transcription factors that control human cortical interneuron development. iScience. DOI: 10.1016/j.isci.2024.109967
s16	10.1038/s41598-020-64066-5	Amanda L. Smith, Eui-Man Jung, Byeong Tak Jeon, Woo-Yang Kim (2020). Arid1b haploinsufficiency in parvalbumin- or somatostatin-expressing interneurons leads to distinct ASD-like and ID-like behavior. Scientific Reports. DOI: 10.1038/s41598-020-64066-5
s17	10.1242/dev.02702	Lidia García-Campmany, Elisa Martí (2007). The TGFβ intracellular effector Smad3 regulates neuronal differentiation and cell fate specification in the developing spinal cord. Development. DOI: 10.1242/dev.02702
s18	10.1038/srep26386	Eiki Kimura, Yunjie Ding, Chiharu Tohyama (2016). AhR signaling activation disrupts migration and dendritic growth of olfactory interneurons in the developing mouse. Scientific Reports. DOI: 10.1038/srep26386
s19	10.1002/dneu.22166	Yi‐Chi Chiu, Ming‐Yang Li, Yuan‐Hsuan Liu, Jing‐Ya Ding, Jenn‐Yah Yu, Tsu‐Wei Wang (2014). Foxp2 regulates neuronal differentiation and neuronal subtype specification. Developmental Neurobiology. DOI: 10.1002/dneu.22166
s20	10.7554/eLife.85893	Robert Machold, Shlomo Dellal, Manuel Valero, Hector Zurita, Ilya Kruglikov, John Hongyu Meng, Jessica L Hanson, Yoshiko Hashikawa, Benjamin Schuman, György Buzsáki, Bernardo Rudy (2023). Id2 GABAergic interneurons comprise a neglected fourth major group of cortical inhibitory cells. eLife. DOI: 10.7554/eLife.85893
s21	10.1002/dneu.22240	Alejandra C. Quiroga, C. Claus Stolt, Ruth Diez del Corral, Spas Dimitrov, Siro Pérez‐Alcalá, Elisabeth Sock, Julio A. Barbas, Michael Wegner, Aixa V. Morales (2015). Sox5 controls dorsal progenitor and interneuron specification in the spinal cord. Developmental Neurobiology. DOI: 10.1002/dneu.22240
