## Extended Data Table 8 for "Molecular logic for cellular specializations that initiate the auditory parallel processing pathways"

### Sheet: principal neuron_TFs
	Synergistic identity core	specific part	non-specific part
Bushy_Atoh7	Ebf2, Nfatc3, Tshz2, Tshz3, Rarb, Rere, Esrrg, Dach1	Ebf2, Nfatc3, Tshz2, Tshz3, Rarb	Rere, Esrrg, Dach1
Bushy_Hhip	Prox1, Rcor1, Zfp536, Bnc2, Hivep3, Esrrg, Camta1, Tcf4	Prox1, Rcor1, Zfp536, Bnc2, Hivep3	Esrrg, Camta1, Tcf4
Octopus	Tshz2, Tshz3, Trerf1, Meis1, Zfp933, Ebf1, Ncor1, Pbx3	Tshz2, Tshz3, Trerf1, Meis1, Zfp933	Ebf1, Ncor1, Pbx3
T-stellate	Pax6, Zfp536, Bnc2, Pbx3, Tead1, Hivep2, Tcf4, Ebf1	Pax6, Zfp536, Bnc2, Pbx3, Tead1	Hivep2, Tcf4, Ebf1
Fusiform	Rorb, Zfp322a, Bcl11a, Ikzf2, Zfhx3, Rere, Meis2, Mef2c	Rorb, Zfp322a, Bcl11a, Ikzf2, Zfhx3	Rere, Meis2, Mef2c

### Sheet: inhibitory neuron_TFs
	Synergistic identity core	specific part	non-specific part
Golgi	Tfap2b, Pou6f2, Dach1, Thrb, Zfp536, Myt1l, Pbx3, Npas3	Tfap2b, Pou6f2, Dach1, Thrb, Zfp536	Myt1l, Pbx3, Npas3
L-stellate	Zfp536, Zfp423, Pparg, Nfib, Bach2, Etv6, Npas3, Zfp398	Zfp536, Zfp423, Pparg, Nfib, Bach2	Etv6, Npas3, Zfp398
Vertical	Tshz2, Pax2, Arid5b, Nr3c2, Jazf1, Npas3, Zfp398, Meis1	Tshz2, Pax2, Arid5b, Nr3c2, Jazf1	Npas3 Zfp398 Meis1
SSC	Zbtb20, Zfp536,Nfia, Nfix, Nfib, Rora, Mef2c, Arid4b	Zbtb20, Zfp536, Nfia, Nfix, Nfib	Rora, Mef2c, Arid4b
Cartwheel	Id2, Sox5, Ikzf2, Prdm5, Runx2, Camta1, Cux2, Gtf2ird1	Id2, Sox5, Ikzf2, Prdm5, Runx2	Camta1, Cux2, Gtf2ird1
D-stellate	Maf,Trerf1, Rarb, Bach2, Cpeb1, Zbtb20, Lrrfip1, Arid4b	Maf, Trerf1, Rarb, Bach2, Cpeb1	Zbtb20, Lrrfip1, Arid4b

### Sheet: UBC and GC_TFs
	Synergistic identity core	specific part	non-specific part
UBC	Eomes Zeb2 Lmx1a Uncx Zbtb20 Tcf4 Esrrg Nfat5	Eomes Zeb2 Lmx1a Uncx Zbtb20	Tcf4 Esrrg Nfat5
GC	Neurod1 Lmx1a Foxn2 Nfib Jarid2 Arid1b	Neurod1 Lmx1a Foxn2	Nfib Jarid2 Arid1b
